# Mapping *in silico* genetic networks of the *KMT2D* tumour suppressor gene to uncover novel functional associations and cancer cell vulnerabilities

**DOI:** 10.1101/2024.01.17.575929

**Authors:** Yuka Takemon, Erin D. Pleasance, Alessia Gagliardi, Christopher S. Hughes, Veronika Csizmok, Kathleen Wee, Diane L. Trinh, Ryan D. Huff, Andrew J. Mungall, Richard A. Moore, Eric Chuah, Karen L. Mungall, Eleanor Lewis, Jessica Nelson, Howard J. Lim, Daniel J. Renouf, Steven JM. Jones, Janessa Laskin, Marco A. Marra

## Abstract

Loss-of-function (LOF) alterations in tumour suppressor genes cannot be directly targeted. Approaches characterising gene function and vulnerabilities conferred by such mutations are required. Here, we computationally map genetic networks of *KMT2D*, a tumour suppressor gene frequently mutated in several cancer types. Using *KMT2D* loss-of-function (*KMT2D*^LOF^) mutations as a model, we illustrate the utility of *in silico* genetic networks in uncovering novel functional associations and vulnerabilities in cancer cells with LOF alterations affecting tumour suppressor genes. We revealed genetic interactors with functions in histone modification, metabolism, and immune response, and synthetic lethal (SL) candidates, including some encoding existing therapeutic targets. Analysing patient data from The Cancer Genome Atlas and the Personalized OncoGenomics Project, we showed, for example, elevated immune checkpoint response markers in *KMT2D*^LOF^ cases, possibly supporting *KMT2D*^LOF^ as an immune checkpoint inhibitor biomarker. Our study illustrates how tumour suppressor gene LOF alterations can be exploited to reveal potentially targetable cancer cell vulnerabilities.
