## Supplemental Tables for "Mapping *in silico* genetic networks of the *KMT2D* tumour suppressor gene to uncover novel functional associations and cancer cell vulnerabilities": Supplemental_Table_S8_TCGA_STAD_NDUFB5.xlsx

### Sheet: A
Tumor_Sample_Barcode	KMT2D_group	NDUFB5_tpm	PER2_tpm	CDK1_tpm	ENO1_tpm	GAPDH_tpm	LDHA_tpm	PGAM1_tpm
TCGA-D7-5577-01	KMT2D_WT	29.11	10.21	37.34	950.78	3691.41	619.37	94.27
TCGA-D7-6818-01	KMT2D_WT	24.24	6.77	63.57	683.16	3224.69	280.21	76.48
TCGA-D7-8572-01	KMT2D_WT	29.23	26.37	29.73	278.82	2777.06	373.1	97.1
TCGA-VQ-A91Z-01	KMT2D_WT	69.41	38.79	45.52	378.07	1805.14	241.46	74.66
TCGA-D7-8573-01	KMT2D_WT	23.82	11	59.74	726.85	3606.14	550.32	93.17
TCGA-BR-7959-01	KMT2D_WT	21.32	32.77	23.44	268.3	2478.59	270.08	52.51
TCGA-BR-8679-01	KMT2D_WT	50.42	31.47	55.62	551.89	1638.26	329.8	59.37
TCGA-BR-6453-01	KMT2D_WT	23.55	8.67	10.81	501.63	1665.91	184.92	50.76
TCGA-BR-A4QL-01	KMT2D_LOF	24.45	7.08	28.35	446.81	1813.61	470.71	27.33
TCGA-VQ-AA6A-01	KMT2D_WT	33.65	43.98	25.18	251.58	1603.83	250.23	30.45
TCGA-HF-7132-01	KMT2D_LOF	37.14	26.56	34.03	525.69	2498.88	326.99	78.29
TCGA-BR-A4IV-01	KMT2D_WT	29.06	10.01	4.88	281.5	975.33	306.21	59.5
TCGA-CG-5718-01	KMT2D_WT	15.84	14	9.1	798.22	2601.21	141.19	28.85
TCGA-BR-8296-01	KMT2D_WT	39.2	20.33	23.34	294.84	1221.16	311.39	53.18
TCGA-R5-A7ZR-01	KMT2D_WT	36.14	17.94	55.36	329.29	3063	370.59	43.89
TCGA-BR-8680-01	KMT2D_WT	37.22	11.64	69.47	996.14	3924.62	701.97	84.47
TCGA-VQ-A8P2-01	KMT2D_LOF	52.42	19.13	89.39	748.14	3777.11	451.59	125.5
TCGA-CD-8533-01	KMT2D_WT	34.49	27.75	80.92	249.7	3013.66	321.06	69.92
TCGA-RD-A8N2-01	KMT2D_WT	28.21	15.23	1.87	187.73	964.59	181.97	43.77
TCGA-VQ-A92D-01	KMT2D_WT	31.25	11.24	57.69	540.72	2267.26	303.62	40.13
TCGA-ZA-A8F6-01	KMT2D_WT	29.24	14.73	11.57	303.01	1363.67	221.63	46.72
TCGA-D7-A74A-01	KMT2D_WT	38.61	14.75	48.19	376.68	5760.59	456.29	78.49
TCGA-IN-A7NR-01	KMT2D_WT	19.61	28.23	12.04	432.92	1822.11	348.7	46.36
TCGA-HU-A4H2-01	KMT2D_WT	32.9	11.87	34.96	321.14	1101.96	276.3	39.39
TCGA-BR-6456-01	KMT2D_WT	25.83	21.3	60.19	705.27	2647.13	644.23	57.81
TCGA-CG-4442-01	KMT2D_LOF	24.17	12.05	48.85	630.48	3556.58	714.76	54.68
TCGA-CD-8524-01	KMT2D_WT	26.46	9.13	41.1	525.96	1769.63	400.88	44.98
TCGA-BR-7717-01	KMT2D_LOF	24.58	6.16	34.51	391.15	2333.37	461.89	28.33
TCGA-CG-4475-01	KMT2D_WT	37.82	13.06	34.32	760.04	3531.27	716.74	34.26
TCGA-BR-4369-01	KMT2D_WT	32.4	18.92	32.48	393.05	2467.72	561.46	24.56
TCGA-HU-A4GP-01	KMT2D_WT	27.78	26.14	79.91	471.07	1592.52	270.1	45.07
TCGA-VQ-A94R-01	KMT2D_WT	22.91	15.67	33.33	603.67	1670.19	145.79	29.58
TCGA-HU-A4GD-01	KMT2D_WT	28.13	7.32	34.07	220.16	846.47	192.46	18.26
TCGA-FP-8211-01	KMT2D_WT	49.24	8.01	29.36	305.69	2440.02	296.59	30.25
TCGA-D7-A747-01	KMT2D_WT	24.33	15.73	7.78	169.42	1101.02	168.2	36
TCGA-KB-A93G-01	KMT2D_WT	14.84	39.26	17.62	463.3	2132.38	383.41	38.53
TCGA-RD-A8MV-01	KMT2D_WT	25.23	8.84	27.29	147.32	930.76	208.42	37.31
TCGA-FP-7735-01	KMT2D_WT	32.96	6.99	156.56	379.49	2851.97	173.56	42.76
TCGA-VQ-A8PK-01	KMT2D_WT	45.72	56.25	42.49	910.18	1717.02	239.81	49.61
TCGA-IN-A6RS-01	KMT2D_WT	40.32	6.36	31.19	863.4	2977.62	413.2	67.43
TCGA-D7-6519-01	KMT2D_WT	35.53	20.37	41.52	512.52	1807.87	245.29	68.95
TCGA-CG-4440-01	KMT2D_WT	29.39	15.33	49.49	1924.83	6848.91	1146.17	86.36
TCGA-BR-8487-01	KMT2D_LOF	37.64	17.68	44.34	350.75	1991.06	279.95	53.2
TCGA-VQ-A94U-01	KMT2D_WT	19.54	15.92	34.58	384	1355.23	177.53	30.64
TCGA-CG-5717-01	KMT2D_WT	25.69	36.82	12.69	827.12	2250.03	399.46	160.92
TCGA-BR-A4CR-01	KMT2D_WT	25.34	27.59	63.3	777.17	4003.26	406.99	46.24
TCGA-HU-8249-01	KMT2D_WT	23.55	25.9	58.4	259.81	5109.59	479.45	45.88
TCGA-BR-6454-01	KMT2D_WT	30.99	26.43	24.19	469.33	2657.56	244.01	49.5
TCGA-BR-8295-01	KMT2D_WT	40.42	8.85	48.51	680.52	3267.8	208.38	24.35
TCGA-BR-7722-01	KMT2D_WT	25.74	13.37	5.97	165.28	800.15	199.19	21.62
TCGA-HU-A4HB-01	KMT2D_WT	33.99	9.8	22.78	386.26	1221.36	367.14	64.32
TCGA-BR-7958-01	KMT2D_WT	38.86	18.14	35.04	488.09	2247.27	344.98	74.08
TCGA-BR-7197-01	KMT2D_WT	19.83	29.53	36.32	207.73	1770.18	124.03	49.57
TCGA-VQ-A94P-01	KMT2D_WT	32.24	9.04	5.67	323.16	1033.15	417.63	58.06
TCGA-D7-8575-01	KMT2D_WT	25.7	61.85	27.56	131.34	1363.77	179.8	42.77
TCGA-VQ-A8E0-01	KMT2D_WT	78.11	22.83	28.21	479.77	2662.34	348.21	35.28
TCGA-VQ-A8PP-01	KMT2D_LOF	30.32	24.29	40.71	844.38	3645.68	398.54	83.96
TCGA-BR-8372-01	KMT2D_LOF	98.72	11.52	83.27	1135.93	5266.32	969.44	161.37
TCGA-VQ-A91Y-01	KMT2D_WT	28.13	23.63	26.43	473.59	1278.26	319.99	53.94
TCGA-IN-A6RL-01	KMT2D_WT	41.77	19.67	23.25	355.11	1298.43	225.33	24.22
TCGA-CG-5732-01	KMT2D_WT	34.25	16.16	17.47	744.36	1460.1	286.49	62.42
TCGA-RD-A8MW-01	KMT2D_WT	21.88	6.3	29.35	852.23	2080.11	289.82	47.95
TCGA-KB-A6F7-01	KMT2D_WT	52.59	27.99	47.33	638.18	2955.7	282.11	91.39
TCGA-BR-8382-01	KMT2D_LOF	36.1	6.88	32.77	465.95	1692.68	403	77.43
TCGA-BR-8060-01	KMT2D_WT	33.42	14.8	56.31	314.75	2105.81	375.76	57
TCGA-HU-A4GF-01	KMT2D_WT	37.55	15.55	38.9	422.91	2373.89	263.98	55.51
TCGA-R5-A7ZI-01	KMT2D_LOF	30.84	4.19	22.64	229.19	2310.59	397.26	31.54
TCGA-BR-8588-01	KMT2D_WT	44.26	15.75	29.1	379.78	1485.61	272.2	74.06
TCGA-CD-5801-01	KMT2D_WT	32.6	7.49	23.7	267.65	2771.45	238.67	60.74
TCGA-CD-5800-01	KMT2D_WT	34.41	11.82	30.11	479.45	1758.06	335.74	67.88
TCGA-CG-4462-01	KMT2D_WT	20.65	7.81	10.87	363.16	1624.17	306.01	42.42
TCGA-CD-8530-01	KMT2D_WT	36.51	8.67	27.1	325.38	1443.29	285.25	48.21
TCGA-VQ-A8PX-01	KMT2D_WT	35.78	16.08	36.39	584.99	1339.41	321.64	55.86
TCGA-D7-8578-01	KMT2D_WT	18.72	16.93	11.81	361.38	1834.07	227.75	44.77
TCGA-BR-6458-01	KMT2D_WT	23.2	11.54	42.16	717.88	2231.97	282.55	98.75
TCGA-VQ-A8PB-01	KMT2D_LOF	38.05	23.22	69.8	629.1	2545.09	666.48	92.15
TCGA-D7-6822-01	KMT2D_WT	25.64	15.35	64.09	393.2	1420.05	201.9	70
TCGA-BR-8284-01	KMT2D_WT	63.05	15.79	45.08	478.1	1935.94	254.94	64.19
TCGA-BR-8381-01	KMT2D_LOF	34.94	11.6	34.56	396.43	2149.98	220.48	68.48
TCGA-BR-4191-01	KMT2D_WT	66.93	17.71	49.76	325.64	1920.17	380.57	36.33
TCGA-MX-A666-01	KMT2D_WT	27.2	16.5	47.38	1064.91	1251.46	264.24	80.58
TCGA-CD-A486-01	KMT2D_WT	33.81	22.47	33.68	371.62	1334.62	267.41	39.32
TCGA-BR-8077-01	KMT2D_WT	25.07	7.99	40.88	270.79	1267.99	194.8	33.12
TCGA-MX-A663-01	KMT2D_WT	29.99	18.6	22.43	465.39	1518.68	256.58	88.23
TCGA-R5-A7O7-01	KMT2D_WT	24.15	8.84	24.93	453.43	1253.39	233.6	27.87
TCGA-VQ-A8DZ-01	KMT2D_WT	39.21	14.28	26.39	412.61	1489.96	347.42	53.02
TCGA-BR-A44T-01	KMT2D_WT	22.82	10.18	7.38	132.62	671.11	145.64	31.86
TCGA-HU-A4H6-01	KMT2D_WT	26.51	6.24	27.6	310.91	1080.47	199.23	26.87
TCGA-BR-A4CS-01	KMT2D_WT	23.78	6.47	24.66	192.14	893.63	164.87	24.51
TCGA-RD-A7BW-01	KMT2D_WT	31.31	13.73	11.31	207.14	1950.26	429.68	35.62
TCGA-BR-4368-01	KMT2D_LOF	27.76	14.21	33.71	585.05	3813.88	605.07	64.02
TCGA-CG-5720-01	KMT2D_WT	34.49	8.63	25.41	944.44	3448.25	370.63	90.6
TCGA-D7-8579-01	KMT2D_WT	27.65	15.33	7.64	294.03	1149.67	212.6	56.18
TCGA-IN-A6RO-01	KMT2D_WT	47.73	8.47	88.17	1443.01	3259.28	461.58	41.99
TCGA-VQ-AA69-01	KMT2D_WT	23.83	18	125.23	1114.97	6622.61	613.56	105.85
TCGA-IP-7968-01	KMT2D_WT	30.85	23.61	40.85	788.26	1034.33	264.24	62.24
TCGA-BR-8371-01	KMT2D_WT	31.38	14.28	3.19	186.9	1455.6	216.42	52.04
TCGA-KB-A93J-01	KMT2D_WT	51.88	12.59	38.03	475.14	1091.2	248.94	42.63
TCGA-D7-A4YU-01	KMT2D_WT	39.76	18.42	83.2	655.4	2094.23	512.09	89.2
TCGA-BR-6705-01	KMT2D_WT	20.25	16.96	14.68	507	1923.01	276.78	61.02
TCGA-BR-6803-01	KMT2D_WT	23.22	11.12	11.79	485.96	2155.36	255.63	65.11
TCGA-D7-A6EX-01	KMT2D_WT	23.83	11.95	59.88	399.71	2458.66	184.27	53.7
TCGA-HU-A4G9-01	KMT2D_WT	55.91	23.3	65.91	391.52	1657.69	181.79	99.91
TCGA-BR-6564-01	KMT2D_WT	23.87	15.32	4.58	322.71	2322.98	217.33	76.03
TCGA-D7-A4YX-01	KMT2D_WT	35.59	14.01	51.77	898.43	3044.24	690.88	99.15
TCGA-CG-4441-01	KMT2D_WT	32.78	18.76	29.49	1022.55	4101.21	572.74	113.95
TCGA-VQ-A8DV-01	KMT2D_WT	25.81	3.14	42.11	210.7	1796.04	298.53	41.64
TCGA-CG-5719-01	KMT2D_WT	31.6	8.38	12.95	521.57	2401.71	332.88	58.59
TCGA-HU-A4GX-01	KMT2D_LOF	37.34	9.88	14.02	283.98	1628.4	160.62	37.75
TCGA-BR-8483-01	KMT2D_WT	20.54	10.72	20.94	193.39	914.87	170.4	23.38
TCGA-VQ-A8PC-01	KMT2D_WT	33.01	14.06	39.9	281.97	1843.76	323	48.69
TCGA-CD-8526-01	KMT2D_WT	248.61	5.43	32.53	657.13	4288.21	265.3	61.72
TCGA-BR-8380-01	KMT2D_WT	36.83	36.19	14.17	302.54	1982.23	225.57	66.93
TCGA-VQ-A8PQ-01	KMT2D_WT	25.18	22.5	11.22	418.54	1172.66	237.59	38.02
TCGA-BR-8291-01	KMT2D_WT	31.61	33.35	17.82	284.99	1356.79	207.34	37.48
TCGA-HU-A4GQ-01	KMT2D_LOF	40.33	8.3	42.74	262.67	2483.02	499.58	73.05
TCGA-BR-8081-01	KMT2D_WT	35.64	14.69	34.51	736.49	4809.94	593.26	121.17
TCGA-HU-A4H4-01	KMT2D_WT	73.26	17.07	88.62	488.43	887.69	351.4	71.7
TCGA-VQ-A91K-01	KMT2D_WT	24.79	24.42	32.5	697.94	2509.88	505.13	59.71
TCGA-R5-A7ZE-01	KMT2D_WT	29.37	7.15	45.61	693.73	2898.59	494.09	103.87
TCGA-BR-8297-01	KMT2D_WT	37.47	34.17	33.31	345.35	2116.19	216.36	70.44
TCGA-BR-8687-01	KMT2D_WT	37.92	34.96	22.09	310.49	2860.29	163.47	54.43
TCGA-BR-8683-01	KMT2D_WT	36.63	26.69	41.94	338.2	1285.11	290.37	65.91
TCGA-F1-A72C-01	KMT2D_WT	34.37	9.16	36.59	470.89	2573.29	285.81	49.44
TCGA-VQ-A8PM-01	KMT2D_WT	24.23	11.18	20.88	629.08	721.11	177.75	29.68
TCGA-VQ-A925-01	KMT2D_WT	29.95	24.41	48.35	384.59	1304.08	383.76	40.52
TCGA-IN-7808-01	KMT2D_WT	17.65	18.62	15.5	144.04	1997.4	96.63	18.95
TCGA-HU-A4G8-01	KMT2D_LOF	36.91	53.26	74.07	627.48	1947.64	404.24	91.5
TCGA-CD-A48A-01	KMT2D_WT	24.21	13.47	14.82	328	912.65	191.53	12.08
TCGA-B7-A5TJ-01	KMT2D_WT	31.25	15.89	25.8	240.85	1120.84	214.4	39.37
TCGA-IN-8462-01	KMT2D_WT	18.39	26.75	9.82	285.29	1165.39	260.18	40.76
TCGA-BR-4294-01	KMT2D_WT	70.77	7.1	1.12	105.83	1934.78	132.14	14.93
TCGA-BR-A4J4-01	KMT2D_WT	58.09	8.95	23.21	476.95	2942.72	883.99	141.41
TCGA-IN-7806-01	KMT2D_WT	22.61	16.08	21.44	685.4	3260.62	158.28	39.19
TCGA-VQ-AA6F-01	KMT2D_WT	43.41	6.55	22.95	380.3	1984.57	420.66	37.08
TCGA-BR-A4J8-01	KMT2D_WT	19.16	11.03	14.87	217.15	829.02	185.47	21.62
TCGA-BR-6707-01	KMT2D_WT	29.91	9.86	33.56	617.46	2933.93	406.5	45.45
TCGA-HU-A4GC-01	KMT2D_WT	35.55	7.35	22.6	263.8	1947.83	185.8	37.18
TCGA-BR-8682-01	KMT2D_WT	26.96	23.99	9.79	213.53	1092.87	169.26	58.71
TCGA-HU-A4H0-01	KMT2D_WT	40.87	24.2	68.24	904.67	3064.03	580.81	113.92
TCGA-BR-8677-01	KMT2D_WT	27.21	15	29.65	433.15	1666.74	424.93	68.34
TCGA-FP-7998-01	KMT2D_WT	24.66	17.58	21.54	403.26	1746.52	235.85	62.5
TCGA-D7-8574-01	KMT2D_WT	23.2	18.07	6.63	138.55	871.37	99.66	37.04
TCGA-VQ-A8P5-01	KMT2D_WT	38.57	17.13	49.8	463.9	2944.21	515.81	66.8
TCGA-CD-8532-01	KMT2D_WT	42.81	27.01	20.38	356.74	1874.1	314.35	69.79
TCGA-CG-4466-01	KMT2D_WT	19.74	23.58	34.06	477.57	2345.65	365.12	26.62
TCGA-BR-8369-01	KMT2D_WT	26.62	20.33	19.33	322.58	871.96	231.4	30.44
TCGA-D7-A4Z0-01	KMT2D_WT	24.2	14.97	9.75	314.83	844.32	173.43	49.11
TCGA-CG-4444-01	KMT2D_WT	19.51	24.48	56.61	580.32	2843.24	358.77	19.28
TCGA-BR-7715-01	KMT2D_WT	24.83	10.5	51.8	379.73	1790.78	270.62	71.11
TCGA-BR-8590-01	KMT2D_WT	37.4	21.82	34.76	559.92	1530.52	313.42	68
TCGA-VQ-A927-01	KMT2D_WT	20.67	14.33	15.03	291.44	835.64	199.48	36.84
TCGA-D7-A6EV-01	KMT2D_WT	67.16	10.64	102.6	2383.5	1938.21	626.68	102.86
TCGA-D7-A748-01	KMT2D_WT	27.22	4.48	7.7	304.3	1580.28	431.82	48.22
TCGA-VQ-A91U-01	KMT2D_WT	19.36	30.64	30.77	378.34	981.08	218.61	28.84
TCGA-IN-8663-01	KMT2D_WT	26.22	26.94	105.99	861.61	2954.29	297.41	188.88
TCGA-CG-4477-01	KMT2D_WT	41.76	25.77	59.54	442.08	2372.12	289.11	44.34
TCGA-RD-A8N5-01	KMT2D_WT	15.2	8	10.32	221.03	1372.62	210.36	35.6
TCGA-BR-4363-01	KMT2D_WT	32.94	15.25	47.19	990.6	3431.77	647.92	65.03
TCGA-D7-A6EZ-01	KMT2D_WT	62.44	10.27	62.22	697.35	4412.99	575.42	92.29
TCGA-IN-A7NT-01	KMT2D_WT	46.23	8.14	30.45	775.79	2096.59	782.4	125.35
TCGA-VQ-A8PD-01	KMT2D_WT	20.76	13.15	25.48	407.95	1398.39	244.32	52.58
TCGA-VQ-A924-01	KMT2D_LOF	37.92	18.1	65.81	923.63	3284.53	681.67	92.51
TCGA-IN-A6RN-01	KMT2D_LOF	24.73	17.73	14.88	227.25	506.02	212.46	22.92
TCGA-HU-A4GH-01	KMT2D_WT	26.79	42.91	42.35	477.23	1375.24	342.21	23.82
TCGA-HU-A4H8-01	KMT2D_LOF	40.43	31.22	51.28	492.08	2034.9	171.2	79.84
TCGA-FP-A9TM-01	KMT2D_WT	24.06	25.61	28.07	366.3	1441.15	287.57	31.72
TCGA-BR-6852-01	KMT2D_WT	34.57	24.2	31.94	846.2	3437.74	511.92	77.03
TCGA-CG-4476-01	KMT2D_WT	37.61	26.72	24.29	463.8	1407.4	206.85	30.5
TCGA-VQ-A8DU-01	KMT2D_WT	35.35	12.5	34.12	213.53	994.14	243.04	32.49
TCGA-CG-4443-01	KMT2D_LOF	47.7	15.03	13.54	273.18	1907.95	93.47	39.43
TCGA-BR-4257-01	KMT2D_WT	39.28	8.83	45.83	702.08	4480.67	800.18	85.5
TCGA-D7-6815-01	KMT2D_WT	27.26	16	24.75	1062.23	3311.13	362.4	71.36
TCGA-BR-A4J9-01	KMT2D_WT	29.19	10.47	3.2	163.37	1127.52	216.66	45.94
TCGA-BR-7723-01	KMT2D_WT	45.52	10.83	51.79	812.01	2308.63	163.69	75.55
TCGA-D7-6520-01	KMT2D_WT	33.17	13.17	7.74	876.37	2011.61	646.11	56.06
TCGA-BR-6452-01	KMT2D_LOF	42.09	16.4	49.67	1022.51	3844.84	571.17	136.62
TCGA-VQ-A928-01	KMT2D_WT	57.5	34.03	41.39	590.06	1669.36	288.1	65.68
TCGA-BR-A4J7-01	KMT2D_WT	30.89	7.92	4.83	159.76	847.86	126.52	34.83
TCGA-BR-8059-01	KMT2D_WT	48.01	7.31	11.76	412.15	4261.84	605.75	71.75
TCGA-VQ-A8DT-01	KMT2D_WT	57.19	9.51	29.51	414.19	1807.9	275.38	54.03
TCGA-VQ-A8P8-01	KMT2D_WT	36.69	10.42	20.47	399.7	1149.77	311.63	58.49
TCGA-VQ-A91D-01	KMT2D_LOF	30.08	17.85	35.87	988.74	4842.91	338.44	64.36
TCGA-BR-7901-01	KMT2D_WT	28.12	9.62	19.78	507.63	2712	263.22	34.24
TCGA-CG-4306-01	KMT2D_WT	42.42	33.81	53.75	609.63	3045.58	529.15	54.74
TCGA-BR-6565-01	KMT2D_WT	28.97	10.04	38.38	623.35	2659.39	548.02	94.97
TCGA-BR-7704-01	KMT2D_WT	28.5	13.78	58.36	311.34	1826.05	282.41	20.54
TCGA-CG-4436-01	KMT2D_WT	39.86	8.56	38.07	461.74	2347.59	472.41	29.58
TCGA-HU-A4G2-01	KMT2D_WT	40.36	22.2	42.83	287.64	2550.37	448.22	52.37
TCGA-VQ-A94T-01	KMT2D_WT	26.84	61.48	40.29	815.33	5509.66	540.75	39
TCGA-VQ-A8PU-01	KMT2D_WT	32.98	16.48	58.77	237.69	3605.23	637.47	28.77
TCGA-VQ-A8PJ-01	KMT2D_WT	50.17	23.68	35.97	362.07	1768.97	427.96	50.36
TCGA-IN-A6RI-01	KMT2D_WT	53.04	11.41	40.2	857.31	2309.6	266.56	55.59
TCGA-IN-A7NU-01	KMT2D_WT	31.28	10.22	20.72	646.48	1728.15	682.96	29.79
TCGA-CD-8534-01	KMT2D_WT	31.86	10.56	18.69	124.39	1431.19	128.79	26.72
TCGA-VQ-AA68-01	KMT2D_WT	32.84	32.86	27.31	483.8	1448.07	276.28	39.29
TCGA-FP-8631-01	KMT2D_WT	34.59	20.78	36.41	434.76	1109.06	299	30.94
TCGA-BR-8364-01	KMT2D_WT	35.81	31	7.77	177.01	1303.67	180.11	57.16
TCGA-BR-6563-01	KMT2D_WT	22.01	10.65	7.47	246.06	1720.8	126.82	45.93
TCGA-BR-8676-01	KMT2D_LOF	114.72	3.06	79.44	342.61	1900.38	348.93	29.18
TCGA-CG-5721-01	KMT2D_LOF	23.56	8.93	29.2	1115.38	4954.46	582.45	97.5
TCGA-HF-7133-01	KMT2D_WT	29.45	16.67	76.41	542.86	4502.96	422.33	91.42
TCGA-CD-8528-01	KMT2D_WT	34.75	14.37	39.55	1352.2	3589.92	843.19	68.04
TCGA-HU-8244-01	KMT2D_WT	27.79	7.32	26.58	299.99	2356.8	151.28	40.73
TCGA-CD-5813-01	KMT2D_WT	18.91	6.8	11.04	325.41	2098.4	151.08	48.79
TCGA-BR-8484-01	KMT2D_WT	69.78	15.99	34.51	883.47	1128.01	160.21	55.76
TCGA-BR-6457-01	KMT2D_WT	23.17	10.53	8.08	481.16	2027.61	241.64	50.4
TCGA-FP-7916-01	KMT2D_WT	30.27	15	28.9	424.85	1684.72	285.81	70.21
TCGA-BR-4187-01	KMT2D_WT	31.77	6.44	16.78	317.57	2135.37	337.23	70.2
TCGA-KB-A93H-01	KMT2D_WT	21.72	10.46	33.9	307.14	1456.64	414.15	9.78
TCGA-BR-8592-01	KMT2D_WT	29.17	23.25	7.78	233	1134.78	195.29	66.1
TCGA-BR-4366-01	KMT2D_WT	67.65	17.78	52.17	201.78	1301.78	291.2	49.75
TCGA-BR-7851-01	KMT2D_WT	29.8	21.93	58.71	737.65	5042.13	673.65	132.67
TCGA-SW-A7EA-01	KMT2D_WT	32.52	6.52	51.18	809.66	3141.03	1203.37	54.73
TCGA-CD-5803-01	KMT2D_WT	29.54	14.84	16.01	469.32	2854.89	304.73	79.52
TCGA-D7-6525-01	KMT2D_WT	33.68	14.12	35.9	1504.85	6674.16	628.31	124.1
TCGA-RD-A8N9-01	KMT2D_WT	26.28	10.74	24.19	268.42	1193.51	202.23	35.31
TCGA-BR-4279-01	KMT2D_WT	56.34	9.33	21.73	265.96	2117.9	363.15	41.61
TCGA-BR-8080-01	KMT2D_WT	19.74	14.53	19.08	238.84	1540.27	208.35	45.25
TCGA-BR-A4PF-01	KMT2D_WT	35.72	19.01	71.36	483.73	1678.31	431.69	107.82
TCGA-HU-A4G3-01	KMT2D_WT	30.67	16.8	12.19	300.64	1559.28	218.72	46.82
TCGA-CD-8531-01	KMT2D_WT	34.33	11.07	64.71	781.57	9655.58	388.71	168.71
TCGA-R5-A7ZF-01	KMT2D_WT	32.58	7.82	52.35	953.74	3471.12	440.21	40.5
TCGA-CD-A487-01	KMT2D_WT	55.46	3.58	79.76	401.03	1221.75	610.98	38.76
TCGA-BR-8384-01	KMT2D_WT	31.36	36.41	5.18	233	1108.51	172.58	65.8
TCGA-VQ-A922-01	KMT2D_WT	29.91	18.9	67.67	454.34	1484.91	126.92	32.1
TCGA-BR-4357-01	KMT2D_WT	33.4	8.86	54.39	1021.11	4112.99	586.08	45.18
TCGA-BR-4371-01	KMT2D_WT	33.65	10.64	49.72	319.37	2852.92	565.89	48.67
TCGA-VQ-A91N-01	KMT2D_WT	31.67	10.73	36.91	781.39	1615.24	292.53	48.04
TCGA-VQ-AA6J-01	KMT2D_WT	46.36	17.03	45.27	777.68	1713.74	329.1	40.79
TCGA-CG-5724-01	KMT2D_WT	23.4	8.2	33.12	1327.53	7424.16	704.29	137.51
TCGA-VQ-A94O-01	KMT2D_WT	20.21	11.96	59.2	499.18	1753.04	71.02	48.61
TCGA-BR-8591-01	KMT2D_LOF	43.64	21.61	51.93	762.98	2803.6	569.34	123
TCGA-VQ-AA64-01	KMT2D_WT	48.19	21.43	54.31	737.85	1954.17	348.25	32.21
TCGA-FP-8099-01	KMT2D_WT	33.88	19.29	31.17	318.63	1806.27	763.35	60.89
TCGA-F1-A448-01	KMT2D_WT	29.09	21.46	30.05	380.14	1513.39	271.32	66.37
TCGA-VQ-A91V-01	KMT2D_WT	26.71	41.54	27.33	480.02	743.93	292.33	47.89
TCGA-RD-A8N0-01	KMT2D_WT	23.21	22.6	12.54	151.58	560.81	115.9	27.75
TCGA-CD-8525-01	KMT2D_WT	19.8	8.67	71.86	341.18	1666.22	592.87	48.02
TCGA-FP-A4BF-01	KMT2D_WT	23.03	6.81	21.05	302.95	1343.91	403.18	31.26
TCGA-FP-A8CX-01	KMT2D_WT	25.6	18.6	18.5	543.15	2426.73	335.74	43.79
TCGA-RD-A7BS-01	KMT2D_WT	28.14	18.8	22.26	322.83	1750.17	432.62	57.1
TCGA-BR-7716-01	KMT2D_WT	17.46	9.01	20.78	550.35	3227.06	392.99	141.93
TCGA-BR-8366-01	KMT2D_WT	26.7	9.45	24.85	633.19	2998.24	366.48	79.52
TCGA-VQ-AA6G-01	KMT2D_WT	28.34	40.55	29.64	617.48	2683.15	625.82	67.61
TCGA-CG-4465-01	KMT2D_WT	43.84	11.52	55.83	869.68	4813.35	1162.8	85.15
TCGA-HU-A4H5-01	KMT2D_WT	43.14	30.27	44.74	371.21	3510.29	243.87	20.26
TCGA-CG-4437-01	KMT2D_WT	60	7.3	29.67	749.11	4156.48	492.34	93.62
TCGA-CD-5804-01	KMT2D_WT	32.97	4.75	16.26	580.1	2740.43	462.66	47.84
TCGA-F1-6875-01	KMT2D_WT	25.45	13.47	53.91	440.46	1260.24	188.13	96.95
TCGA-BR-8365-01	KMT2D_WT	36.11	25.33	9.56	211.33	1344.99	218.31	52.85
TCGA-CD-8527-01	KMT2D_WT	37.44	10.02	28.13	502.42	2068.61	466.09	43.7
TCGA-D7-A6F0-01	KMT2D_WT	68.04	10.56	101.62	780.19	2321.87	248.34	74.82
TCGA-BR-7957-01	KMT2D_WT	33.51	39.5	32.14	641.75	2943.71	401	100.21
TCGA-IN-AB1X-01	KMT2D_WT	38.43	19.88	28.21	439.88	2047.22	805.28	62.91
TCGA-BR-8678-01	KMT2D_WT	25.96	21.1	108.86	828.6	2295.23	607.28	184.51
TCGA-D7-6528-01	KMT2D_WT	28.14	7.38	35.86	1987.16	2887.11	504.13	41.15
TCGA-HU-8238-01	KMT2D_WT	23.41	13.63	26.04	264.74	1544.49	259.3	50.86
TCGA-BR-8367-01	KMT2D_WT	45.7	22.89	26.5	435.96	2029.29	280.61	68.58
TCGA-BR-7196-01	KMT2D_WT	30.06	31.2	21.9	628.83	1662.53	414.01	58.71
TCGA-FP-7829-01	KMT2D_WT	29.4	36.3	38	1252.74	4937.16	488.99	66.71
TCGA-B7-A5TN-01	KMT2D_WT	45.72	23.61	23.42	300.19	1699.62	328.64	57.49
TCGA-VQ-A8E3-01	KMT2D_LOF	55.06	19.79	55.45	471.66	3228.68	302.55	70.07
TCGA-CG-5725-01	KMT2D_WT	36.19	20.88	48.72	724.11	1932.86	157.71	41.25
TCGA-BR-6802-01	KMT2D_LOF	29.81	8.99	32.68	905.74	2527.06	603.13	71.3
TCGA-BR-6709-01	KMT2D_WT	29.25	15.55	27.12	1211.13	1970.54	796.31	102.91
TCGA-B7-A5TK-01	KMT2D_WT	33.3	6.59	32.88	559.98	2122.8	891.29	50.86
TCGA-CD-A4MH-01	KMT2D_WT	25.65	14.57	34.4	240.32	1579.33	342.79	15.04
TCGA-CD-A4MG-01	KMT2D_LOF	43.11	8.15	29.78	299.25	2447.6	259.72	32.85
TCGA-D7-6522-01	KMT2D_WT	23.17	7.13	9.77	607.47	2486.95	204.98	94.85
TCGA-BR-4361-01	KMT2D_LOF	34.9	23.69	88	593.83	3006.85	639	59.89
TCGA-FP-8209-01	KMT2D_WT	28.07	34.64	5.74	230.84	1186.03	154.79	64.7
TCGA-FP-8210-01	KMT2D_WT	30.56	17.76	9.26	294.27	1122.26	203.98	50.86
TCGA-HU-8604-01	KMT2D_WT	23.88	17.31	46.97	513.24	3103.93	382.17	62.56
TCGA-CG-4301-01	KMT2D_WT	51.49	14.73	24.23	252.54	1276.22	446.3	39.88
TCGA-RD-A8N1-01	KMT2D_WT	53.4	24.41	23.17	494.11	1095.14	203.7	41.5
TCGA-BR-A44U-01	KMT2D_WT	26.84	7.36	23.59	234.23	1148.71	419.99	22.34
TCGA-CG-4469-01	KMT2D_WT	32.6	13.22	47.73	350.8	2052.24	341.1	29.98
TCGA-VQ-A8PH-01	KMT2D_WT	19.16	10.57	50.75	425.91	1208.38	393.19	21.02
TCGA-D7-8576-01	KMT2D_WT	30.28	7.79	34.68	471.24	2392.17	412.55	65.16
TCGA-VQ-AA6K-01	KMT2D_WT	31.43	41.31	36.99	322.42	2362.48	410.23	36.31
TCGA-HU-8602-01	KMT2D_LOF	27.95	24.25	133.19	1044.54	3812.14	787.59	202.37
TCGA-BR-8485-01	KMT2D_WT	27.11	23.5	52.24	400.27	1934.52	335.51	53.45
TCGA-VQ-A8E7-01	KMT2D_WT	23.5	30.43	31.75	589.94	1827.87	193.16	50.53
TCGA-HU-A4GJ-01	KMT2D_WT	23.52	15.83	24.28	305.28	1119.63	173.83	42.89
TCGA-BR-8686-01	KMT2D_WT	37.29	43.11	19.78	265.5	689.62	170.14	44.26
TCGA-RD-A8N6-01	KMT2D_WT	44.24	26.99	25.83	303.28	1891.06	215.27	40.36
TCGA-D7-6524-01	KMT2D_WT	27.28	13.59	20.27	692.22	2310.68	334.4	80.67
TCGA-CG-5722-01	KMT2D_WT	17.26	9.56	17.37	458.61	3059.94	259.57	48.38
TCGA-BR-8486-01	KMT2D_WT	18.61	21.39	30.44	541.95	3307.02	253.6	70.19
TCGA-VQ-A8PE-01	KMT2D_WT	21.06	22.05	51.39	1752.41	2274.99	455.31	74.33
TCGA-CD-8535-01	KMT2D_WT	44.63	6.86	91.11	310.41	2042.01	277.47	75.58
TCGA-VQ-A91X-01	KMT2D_WT	29.42	11.31	48.29	861.17	1182.09	1123.17	24.4
TCGA-BR-A4J5-01	KMT2D_WT	29.63	10.54	15.98	282.03	927.91	226.93	49.93
TCGA-CD-5798-01	KMT2D_WT	30.29	6.13	9.23	614.37	2916.44	535.57	74.9
TCGA-ZQ-A9CR-01	KMT2D_WT	26.6	3.87	31.41	331.73	1142.25	398.75	25.17
TCGA-D7-6527-01	KMT2D_WT	34.17	18.57	12.06	336.16	2855.24	140.63	32.84
TCGA-BR-8289-01	KMT2D_WT	83.11	13.2	53.53	816.25	1725.81	199.6	75.84
TCGA-BR-6801-01	KMT2D_WT	26.73	8.29	11.54	363.17	3667.96	251.29	42.82
TCGA-CG-5734-01	KMT2D_WT	15.56	9.69	5.99	295.59	1602.59	225.4	38.98
TCGA-R5-A805-01	KMT2D_WT	23.89	16.68	24.39	522.77	1544.47	280.28	49.62
TCGA-3M-AB46-01	KMT2D_WT	38.81	7.88	72.91	276.04	579.96	139.89	18.16
TCGA-BR-4253-01	KMT2D_WT	35.66	10.86	98.35	810.17	2934.27	1074.79	52.36
TCGA-BR-8058-01	KMT2D_WT	37.3	17.82	17.35	482.27	2331.93	325.82	49.8
TCGA-VQ-A8P3-01	KMT2D_WT	50.36	6.52	34.38	501.79	2545.71	394.7	63.7
TCGA-HU-A4H3-01	KMT2D_LOF	34.67	10.96	48.28	637.91	3468.43	783.72	68.04
TCGA-VQ-A8E2-01	KMT2D_WT	40	39.67	37.56	560.05	2159.17	208.6	44.12
TCGA-RD-A8N4-01	KMT2D_WT	34.36	23.96	5.23	164.66	1156.46	204.9	71.59
TCGA-IN-A6RJ-01	KMT2D_WT	24.98	4.88	10.24	734.29	2388.66	368.56	114.2
TCGA-CG-5723-01	KMT2D_LOF	32.16	13.06	36.28	740.47	5511.52	669.42	61.19
TCGA-VQ-AA6D-01	KMT2D_WT	39.24	38.55	87.18	1265.87	1735.32	593.35	37.15
TCGA-F1-6874-01	KMT2D_WT	36.11	33.86	32.9	688.51	2784.15	230.56	67.09
TCGA-CG-4304-01	KMT2D_WT	22.82	13.14	14.49	275.43	1642.89	208.89	30.53
TCGA-VQ-A923-01	KMT2D_WT	26.19	24.63	42.58	374.61	899.5	220.73	41.14
TCGA-VQ-A8PF-01	KMT2D_WT	35.84	19.94	29.2	559.94	1968.5	378.39	49.13
TCGA-BR-8361-01	KMT2D_LOF	50.51	6.97	29.39	480.01	3965.09	269.75	74.04
TCGA-BR-8690-01	KMT2D_WT	22.92	4.19	20.56	248.89	1113.94	373.98	19.23
TCGA-HJ-7597-01	KMT2D_LOF	36.38	21.52	28.26	1272.26	3777.69	962.62	105.27
TCGA-RD-A7BT-01	KMT2D_WT	37.76	10.06	74.89	687.01	1971.86	527.03	48.2
TCGA-MX-A5UJ-01	KMT2D_WT	28.74	12.09	34.28	592.19	2098.46	379.23	86.01
TCGA-D7-5578-01	KMT2D_WT	23.5	7.47	23.22	1013.7	4675.66	250.13	66.97
TCGA-SW-A7EB-01	KMT2D_WT	27.17	15.58	24.11	362.77	2003.9	156.24	31.36
TCGA-D7-6521-01	KMT2D_WT	29.9	7.52	8.34	501.2	1845.92	205.94	36.05
TCGA-IN-AB1V-01	KMT2D_WT	25.51	36.69	15.67	431.1	1462.99	268.02	77.48
TCGA-HF-7134-01	KMT2D_WT	33.26	20.11	41.71	521.3	3153.49	333.44	71.46
TCGA-CD-A48C-01	KMT2D_WT	36.91	5.39	47.78	469.3	2236.36	387.17	36.87
TCGA-HU-8610-01	KMT2D_WT	29.06	9.93	19.93	396.82	1750.27	241.54	111.11
TCGA-BR-8373-01	KMT2D_WT	40.38	31.6	24.64	305.94	1090.65	254.98	42.86
TCGA-EQ-8122-01	KMT2D_WT	24.71	12.98	26.46	588.61	1870.45	494.84	50.9
TCGA-B7-5818-01	KMT2D_WT	47.22	12.1	24.29	1329.16	5929.66	661.9	80.52
TCGA-D7-A6F2-01	KMT2D_WT	21.44	22.41	16.93	364.76	2448.1	199.07	33.06
TCGA-RD-A7C1-01	KMT2D_WT	34.3	5.53	53.95	889.54	1747.44	582.96	43.35
TCGA-CD-5799-01	KMT2D_WT	40.05	9.49	26.52	2717.97	5884.75	599.68	84
TCGA-VQ-A91S-01	KMT2D_WT	38.66	8.33	39.47	678.75	1255.92	461.24	43.55
TCGA-HU-A4GY-01	KMT2D_WT	23.37	11	19.38	264.66	570.15	185.98	35.2
TCGA-HU-8608-01	KMT2D_WT	37.16	20.52	42.36	853.35	3237.95	495.92	106.52
TCGA-CD-A489-01	KMT2D_WT	35.44	12.76	16.87	180.89	1038.25	396.13	49.33
TCGA-BR-A4J6-01	KMT2D_WT	44.97	20.13	8.22	180.11	1219	257.5	28.28
TCGA-BR-8286-01	KMT2D_WT	34.37	7.12	58.94	482.98	2078.61	258.6	72.16
TCGA-CD-8529-01	KMT2D_WT	39.7	19.28	25.4	431.61	2534.84	237.44	49.63
