## Supplemental Tables for "Mapping *in silico* genetic networks of the *KMT2D* tumour suppressor gene to uncover novel functional associations and cancer cell vulnerabilities": Supplemental_Table_S9_TCGA_COADREAD_immune_scores.xlsx

### Sheet: A - TCGA-COADREAD
TCGA_type	PATIENT_ID	Tumor_Sample_Barcode	KMT2D_group	MSI_status	SEX	OS_STATUS	OS_MONTHS	TUBA1B_fpkm	TMB_NONSYNONYMOUS	snv_neoantigens	HRD_score	CD274_fpkm	CTLA4_fpkm	cyt_score	m1m2_score	IFNg_score	b_cells_naive	b_cells_memory	plasma_cells	t_cells_cd8	t_cells_cd4_naive	t_cells_cd4_memory_resting	t_cells_cd4_memory_activated	t_cells_follicular_helper	t_cells_regulatory_tregs	t_cells_gamma_delta	nk_cells_resting	nk_cells_activated	monocytes	macrophages_m0	macrophages_m1	macrophages_m2	dendritic_cells_resting	dendritic_cells_activated	mast_cells_resting	mast_cells_activated	eosinophils	neutrophils	p_value	correlation	rmse	absolute_score_sig_score	PredictIO_score
COADREAD	TCGA-5M-AAT6	TCGA-5M-AAT6-01	KMT2D_LOF	MSI-H	Female	1:DECEASED	9.53414	126.41890077600002	62.1667	725	4	4.51451	3.60296	9.571232313122238	19.044	104.23954018738485	0.195974	0	0.078329	0.414825	0	0.504967	0.216709	0.17528	0.0511319	0.0247184	0	0.0672264	0.00453646	0.481095	0.39097	0.39867	0.0774934	0	0.157531	0	0	0.0151408	0	0.545212	0.846267	3.2546	0.1517
COADREAD	TCGA-A6-2684	TCGA-A6-2684-01	KMT2D_WT	MSI-H	Female	0:LIVING	37.0516	13.713988918399997	6.56667	62	7	7.5620940169600015	2.5399123829000003	1.4542630517841402	31.4574	61.2048	0.0410304	0	0	0.0525529	0	0.615581	0.0718815	0.0299559	0	0	0.0740388	0	0.0365806	0.167497	0.183754	0.383083	0.0295377	0.087609	0.0621912	0.123933	0.138323	0.0534848	0	0.508355	0.866254	2.15103	-0.9099
COADREAD	TCGA-A6-2686	TCGA-A6-2686-01	KMT2D_LOF	MSI-H	Female	1:DECEASED	37.0188	112.54863076899998	135.767	534	38	2.973210404449999	4.4068519216099995	17.570530606057783	17.3061	122.10948877124989	0.14263	0	0.0646671	0.733734	0	0.34038	0.432681	0.148954	0.0898654	0.0264469	0.0777671	0	0	0.534735	0.295464	0.417694	0.14996	0	0.001213	0.067239	0.0662932	0.0226893	0	0.703117	0.763471	3.61241	0.6833
COADREAD	TCGA-A6-3809	TCGA-A6-3809-01	KMT2D_LOF	MSI-H	Female	0:LIVING	32.7448	172.51767061549992	39.1	482	0	3.85352	3.24293	12.01974172287285	25.6633	114.9345627074055	0.0677652	0	0.00360998	0.341529	0	0.586514	0.352257	0.0755459	0	0.0133764	0.0216682	0.0230645	0	0.441455	0.237413	0.498147	0.0307858	0.0200538	0	0.219403	0.0450959	0.107106	0	0.563533	0.837418	3.08479	0.9291
COADREAD	TCGA-AA-3492	TCGA-AA-3492-01	KMT2D_WT	MSI-H	Female	1:DECEASED	3.02462	212.151	67.4333	915	4	1.43176	0.34952816664099995	7.58114	7.982665221434801	66.89783789072706	0.0701796	0	0.0189408	0.288557	0	0.370002	0.0811116	0.0246723	0.0680241	0	0.0156148	0.144432	0.0241837	0.290114	0.166161	0.291347	0.0687799	0	0	0.0910696	0.0137421	0.0251409	0	0.617329	0.805583	2.05207	0.3132
COADREAD	TCGA-AA-3715	TCGA-AA-3715-01	KMT2D_LOF	MSI-H	Male	1:DECEASED	19.0354	196.34626903400004	70.8333	600	2	5.40919	3.4531157203999996	16.0393	19.0888	95.59145636738675	0.111766	0	0.00396633	0.246063	0	0.434323	0.194167	0.0341626	0.13773	0	0.252143	0.0371306	0.0396323	0.882748	0.229061	0.384014	0.0458812	0.010118	0	0.269961	0	0.0581443	0	0.674579	0.771638	3.37101	-0.8441
COADREAD	TCGA-AA-3821	TCGA-AA-3821-01	KMT2D_WT	MSI-H	Female	0:LIVING	1.01917	77.11750110350002	26.5	381	1	1.29125	1.28896	5.19985	5.785238729250099	39.06610554630771	0.0243637	2.9379388374547e-4	0.00711314	0.0694114	0	0.616263	0.0419315	0.00221851	0	0	0.106627	0.0031325	0	0.468147	0.156521	0.32489	0.0327056	0	0.171447	7.7025859390259e-4	0.00111599	0.0316419	0	0.727869	0.745612	2.05859	-0.7599
COADREAD	TCGA-AA-3845	TCGA-AA-3845-01	KMT2D_WT	MSI-H	Female	1:DECEASED	0	96.2382	30.4	280	3	7.361735618260001	1.92079	16.81079711339276	16.385	70.54511568760901	0.250069	0	0.0306846	0.295558	0	0.533915	0.2952	0.147814	0	0	0.103365	0.0100024	0	0.363362	0.190514	0.298009	1.3347970602721e-4	0.0651646	0.114532	0	0.0803331	0.0659424	0	0.584023	0.830823	2.8446	-0.4952
COADREAD	TCGA-AA-3864	TCGA-AA-3864-01	KMT2D_LOF	MSI-H	Male	0:LIVING	52.9967	105.06733321799996	81.7667	902	3	0.982187	0.833995	3.447977900852783	6.238696577202999	32.5099	0.105691	0	0.00294086	0.184393	0	0.407475	0.0922032	0.100229	0	0	0.0477749	0.023101	0	0.334704	0.156952	0.294609	0.0148533	0	0	0.1074	0.0137527	0.0614667	0	0.588148	0.823303	1.94755	-0.0679
COADREAD	TCGA-AA-3877	TCGA-AA-3877-01	KMT2D_WT	MSI-H	Female	0:LIVING	31.0024	97.5345	36.1667	599	0	2.7829050529500003	0.9864393083470002	6.348913548433859	19.4072	158.95239909840322	0.0888797	0	0.00989569	0.304181	0	0.318312	0.195452	0.102958	0.0128333	0	0.0793192	0	0.0199486	0.357794	0.20743	0.309905	0.0370904	0	0.0516309	0.0325171	0.0934813	0.216963	0	0.661401	0.789222	2.43859	-1.0538
COADREAD	TCGA-AA-3947	TCGA-AA-3947-01	KMT2D_WT	MSI-H	Female	0:LIVING	33.0079	64.68475433159999	76.8	710	0	2.3931959814900003	1.96737	3.4156144138126727	32.7226	97.1369	0.0349131	0	0.00536071	0.0542819	0	0.707584	0.0639162	0	0	0.1129	0	0.0678823	0.0109608	0.116305	0.176734	0.465055	0.0443692	0.0740343	0	0.287566	0.0978373	0.151942	0	0.490716	0.87296	2.47164	0.29
COADREAD	TCGA-AA-3949	TCGA-AA-3949-01	KMT2D_WT	MSI-H	Female	0:LIVING	26.0052	127.35880734100002	39	517	3	5.70388	1.1687	45.09159314299801	40.49422293301701	188.87	0.147702	0	0.00173754	0.629015	0	0.452372	0.377828	0.0987397	0	0	0.0452704	0.149661	0	0.409972	0.355528	0.55745	0.0877217	0	0.0138015	0.0792245	0.0878466	0.191731	0	0.599738	0.817974	3.6856	0.8482
COADREAD	TCGA-AA-3950	TCGA-AA-3950-01	KMT2D_WT	MSI-H	Female	0:LIVING	23.9997	189.039	4.23333	66	2	1.6064526573400002	3.165198230060001	14.165382643475104	17.6094	100.79961816944748	0.0331195	0	0.00547684	0.236336	0	0.663252	0.142607	0	0	0	0.0946558	0.0534796	0.0602918	0.788051	0.21757	0.395909	0.0378174	0	0	0.376013	0.0119169	0.121488	0	0.757301	0.719038	3.23798	-0.1333
COADREAD	TCGA-AA-3966	TCGA-AA-3966-01	KMT2D_WT	MSI-H	Female	0:LIVING	2.00546	79.7878	36.4333	356	16	4.104176585209999	4.60817	14.33282402396746	14.402160852104902	106.49399820048592	0.180692	0	0.0338196	0.31929	0	0.283479	0.235767	0.122675	0.0784734	0	0.154602	0	0.0145918	1.06795	0.203506	0.295672	0.111294	0.0821506	0	0.573102	0.0945555	0.13079	0	0.764553	0.717261	3.98241	-0.26
COADREAD	TCGA-AA-A01P	TCGA-AA-A01P-01	KMT2D_WT	MSI-H	Female	1:DECEASED	38.0708	74.47684068379999	28.3667	310	3	5.04384	1.7438432167400002	14.566060940725205	83.88371577212448	326.63152109013197	0.238083	0	0.243191	0.880748	0	0.342613	0.432369	0.0414594	0.171616	0	0.0965984	0.1368	0.00185819	0.519957	0.514806	0.418899	0.0386171	0	0.0191396	7.4514639249939e-4	0	0.0642871	0	0.450502	0.891915	4.16179	0.5688
COADREAD	TCGA-AA-A022	TCGA-AA-A022-01	KMT2D_LOF	MSI-H	Female	0:LIVING	0	49.2025	49.3333	719	3	5.422177604310001	1.7818461391299991	18.387317684392855	11.5908	253.27300727386768	0.014041	0.00433643	0.0527055	1.08634	0	0	0.396113	0.0495723	0.0823463	0	0.203634	0.0130353	0.0344779	0.217682	0.23701	0.208183	0.01568	0	0.0280425	0.00725512	0.00538139	0	0	0.569203	0.823845	2.65583	0.7892
COADREAD	TCGA-AA-A02R	TCGA-AA-A02R-01	KMT2D_LOF	MSI-H	Female	1:DECEASED	22.0272	155.33157748199997	36.3667	532	0	3.732387185620002	1.93137	15.22639901220636	43.3712	239.2906959997811	0.0378608	0.01381	0	0.879494	0	0.246921	0.40801	0.0684907	0.0635378	0	0.0990117	0.102283	0.0404221	0.514036	0.504188	0.340731	0.0202683	0	0.106602	0	0	0	0	0.672849	0.765626	3.44567	1.0239
COADREAD	TCGA-AD-6889	TCGA-AD-6889-01	KMT2D_WT	MSI-H	Male	1:DECEASED	83.2429	89.44159852579998	57.4	815	0	0.7006913744099998	0.816774	2.0962490629612613	2.47813	22.464207807064327	0.0323478	0	0.0309568	0.0753988	0	0.356687	0.0481709	0.0437863	0.0469821	0	0.0587565	0	0	0.31878	0.075489	0.121502	9.8289591471569e-4	0.0608617	0	0.148569	0.0192166	0.0362848	0	0.620247	0.805132	1.47477	-0.6424
COADREAD	TCGA-AD-6895	TCGA-AD-6895-01	KMT2D_WT	MSI-H	Male	0:LIVING	25.0847	101.89107524100002	51.5667	795	0	4.149113498110001	1.7806458853299998	16.644765812519754	14.6223	56.556081349816495	0.0596211	0	0.0157811	0.555963	0	0.293234	0.160816	0.197188	0.00628294	0	0.131846	0.130968	0.0404516	0.1901	0.280645	0.19849	0.0550074	0	0.226677	0	0.00613864	0	0	0.700927	0.752288	2.54921	-0.2014
COADREAD	TCGA-AD-A5EJ	TCGA-AD-A5EJ-01	KMT2D_WT	MSI-H	Female	0:LIVING	0	139.02292962899998	48.2	663	1	1.23153	0.596597	10.731301784797855	2.31337	14.972393355460298	0.0715286	0	0.0196379	0.0748966	0	0.337726	0.0967585	0.0506729	0	0	0.123428	0.00522982	0	0.447924	0.0715052	0.149533	0.00442506	0	0	0.0984115	0	0.0149326	0	0.593629	0.817029	1.56661	-0.8204
COADREAD	TCGA-AM-5821	TCGA-AM-5821-01	KMT2D_LOF	MSI-H	Female	0:LIVING	0.920538	181.46647082500007	40.5	260	3	26.138674929499995	1.31293	15.154020742203649	40.0481	179.3154038188469	0.0651874	0	0.078294	0.66513	0	0.419518	0.342273	0.0195229	0	0	0.146527	0.0657574	0.0100489	0.398762	0.528677	0.338875	0.0106456	0	0	0.135758	0.013551	0.0628797	0.001	0.403988	0.916156	3.30141	-0.0346
COADREAD	TCGA-AU-6004	TCGA-AU-6004-01	KMT2D_WT	MSI-H	Female	0:LIVING	27.0901	131.37395531500002	32.2667	418	2	1.42206	2.1989010973799994	5.333156621436829	17.0353	163.17092784170669	0.168392	0	0.0071386	0.157878	0	0.503332	0.219594	0.0207667	0.0228282	0	0.187257	0	0	0.787227	0.184226	0.277946	0.0803091	0.00566013	0	0.0871528	0.00982374	0.0101357	0	0.682414	0.768584	2.72967	-0.6292
COADREAD	TCGA-AZ-6598	TCGA-AZ-6598-01	KMT2D_LOF	MSI-H	Female	1:DECEASED	49.4132	127.05065901899992	77.8333	763	0	0.6345382718870001	0.633045	18.312988261217768	7.737557706535901	35.275	0.0887523	0	0.00402057	0.0990358	0	0.434731	0.141844	0.0464522	0	0.0215608	0.0767267	0.112507	0.0131373	0.286421	0.138121	0.291119	0.042133	0	0.146415	0	0	0	0	0.622728	0.80898	1.94298	0.3425
COADREAD	TCGA-CK-5913	TCGA-CK-5913-01	KMT2D_WT	MSI-H	Female	0:LIVING	51.32	123.804	27.0333	410	4	1.7502137595200002	1.41084	9.684441980434835	7.818986879395399	101.01114312394616	0.0380435	0	0.00683209	0.0722447	0	0.423151	0.103462	0.139606	0.0611687	0	0.0426125	0.0549654	0	0.497057	0.18375	0.171796	0.0508573	0	0	0.303445	0.00906878	0.0748673	0	0.689731	0.761259	2.23293	-0.729
COADREAD	TCGA-CK-5916	TCGA-CK-5916-01	KMT2D_LOF	MSI-H	Female	1:DECEASED	21.1395	136.49375094400003	47.1	528	0	2.49813	1.3453087884999997	31.43925200596132	21.6492	183.09809084585595	0.143543	0	0.0131584	0.417615	0	0.396603	0.230816	0.118807	0.0426954	0.12151	0.0978204	0.077394	0	0.438868	0.285562	0.41121	0.0708099	0	0.107794	0	0	0.0289112	0	0.583578	0.825568	3.00312	0.8018
COADREAD	TCGA-CK-6746	TCGA-CK-6746-01	KMT2D_LOF	MSI-H	Female	0:LIVING	0	142.03114590200002	40.1333	338	7	3.343611592879999	1.37617	13.88401963515465	25.7629	129.21159208885604	0.0557093	0	0.00824932	0.500136	0	0.106451	0.405162	0.0569839	0.0455112	0.0532825	0.158392	0	0	0.2334	0.485096	0.562677	0.00158142	0.0162602	0.0649835	0	0.0107795	0	0	0.673811	0.767022	2.76465	1.1634
COADREAD	TCGA-CM-4743	TCGA-CM-4743-01	KMT2D_LOF	MSI-H	Male	0:LIVING	23.0463	86.91866549760002	36.8667	355	1	5.0687605305500005	0.6376276997470001	12.469965218054654	40.93097386963809	229.61087137783065	0.025989	0.067171	0.00695727	0.173608	0	0.302161	0.137405	0.0804087	0	0	0.0442042	0.190057	0.0213459	0.165808	0.273265	0.143097	0.0331031	0.0170804	0.10116	0	0.0133056	0.00331423	0	0.49524	0.868403	1.79944	-0.6534
COADREAD	TCGA-CM-4746	TCGA-CM-4746-01	KMT2D_WT	MSI-H	Male	0:LIVING	37.0188	99.93318878499998	24.1333	317	8	0.36577179512699987	0.1503449648470001	4.227715612521318	2.5162685948243904	9.35819	0.0189154	0.0153017	0.0053578	0.222309	0	0.254978	0.0710043	0.0283102	0.0102967	0	0.036584	0.0375327	0.0110467	0.189596	0.0690168	0.131948	0.00352158	0.0240697	0	0.0747693	0.0020669	0.00252291	0	0.504864	0.863889	1.20915	-0.3141
COADREAD	TCGA-CM-5861	TCGA-CM-5861-01	KMT2D_WT	MSI-H	Female	0:LIVING	15.0245	65.09702990340001	45.7667	517	1	1.01983	1.4858349099700003	2.4478082992141807	6.46579	56.66719146061022	0.0629614	0	0.00638406	0.245462	0	0.193853	0.0392044	0.0336777	0.0445455	0	0	0.100757	0.00423241	0.301862	0.176776	0.0765083	0.00510918	0	0	0.045904	0.00855812	0.00197504	0	0.522644	0.852609	1.34777	-0.6091
COADREAD	TCGA-D5-6530	TCGA-D5-6530-01	KMT2D_WT	MSI-H	Male	0:LIVING	20.4162	103.92885916100002	35.1667	386	6	2.24686	1.37431	17.331140757716483	16.207	58.17109321500898	0.113618	0	0.0178908	0.252089	0	0.477822	0.237287	0.104432	0.087407	0	0.144345	0	0	0.62489	0.271642	0.249438	0	0	0	0.0704759	0	0.0350515	0	0.609349	0.808707	2.68639	1.0467
COADREAD	TCGA-D5-6540	TCGA-D5-6540-01	KMT2D_LOF	MSI-H	Male	0:LIVING	16.1423	138.62313572500005	40.0333	501	0	1.2871527907299996	0.8490764615490001	5.548423048286947	6.313463791457999	51.48996194603971	0.0945879	0	0.0106116	0.265602	0	0.350176	0.059135	0.0851313	0.0085506	0	0.0601736	0.031396	0	0.486406	0.148439	0.169903	0.00471536	0.00362029	0	0.261133	0	0.0890485	0	0.729083	0.737655	2.12863	-0.5177
COADREAD	TCGA-D5-6927	TCGA-D5-6927-01	KMT2D_WT	MSI-H	Male	0:LIVING	9.43551	117.686	22.1667	267	0	2.8758758044299992	2.8060121311699997	8.769722995602866	12.903721699330402	47.14868375209901	0.105133	0	0.0102746	0.410497	0	0.44405	0.263522	0.188699	0.0483888	0	0.161299	0	0	0.494271	0.257914	0.308641	0.0133858	0	0	0.175015	0.104147	0.0945903	0	0.644635	0.793759	3.07983	0.1719
COADREAD	TCGA-D5-6928	TCGA-D5-6928-01	KMT2D_WT	MSI-H	Male	0:LIVING	11.6382	121.22816560900002	53.8333	696	1	12.2665	8.385070681760002	42.45595340301901	76.43708271425402	315.9294726336239	0.138347	0.416845	0.0117031	1.99484	0	0.312918	0.704141	0.389376	0.34543	0	0.25729	0	0.00220717	1.18418	0.689678	0.654443	0.0140087	0	0.255095	0	0	0.121652	0	0.508391	0.862682	7.49215	1.3607
COADREAD	TCGA-D5-6930	TCGA-D5-6930-01	KMT2D_WT	MSI-H	Male	0:LIVING	13.3478	160.45106334400006	40.6333	474	0	1.0544539728500002	1.5483	11.133774023076928	15.019250160963598	88.51216543778064	0.424279	0	0.0105985	0.383681	0	0.641241	0.115138	0.176022	0.0679478	0	0	0.236928	0	0.403578	0.241489	0.209901	0.0219489	0	0.0843933	0.0767939	0	0	0	0.47115459243415603	0.881367	3.09394	0.3038
COADREAD	TCGA-DM-A1HB	TCGA-DM-A1HB-01	KMT2D_WT	MSI-H	Male	0:LIVING	135.648	88.87568197809998	37.1	424	0	0.613476	0.3749763725790001	0.7492979958874939	1.2476247102801998	6.749334132993599	0.0307704	0.0357893	0	0.0439236	0	0.223092	0	0.0176583	0.0525726	0	0.0518609	0	0	0.368812	0.0324456	0.14444	1.284107268743e-5	0.0503276	0	0.2894	0	0.00396301	0	0.521879	0.853003	1.34507	-0.8473
COADREAD	TCGA-F4-6856	TCGA-F4-6856-01	KMT2D_WT	MSI-H	Male	0:LIVING	35.3092	127.35947654299994	32.4667	303	5	0.5854784680730001	0.660382	3.577550347858439	5.251504876409599	21.8041	0.143484	0	0.0427852	0.344623	0	0.39938	0.114263	0.07214	0.0897467	0	3.3101842065242e-4	0.0612545	0.0216527	0.290941	0.119311	0.109498	0.0291789	0.00457445	0.0461486	0.00287775	0	0	0	0.595464	0.815103	1.89219	-0.2128
COADREAD	TCGA-G4-6309	TCGA-G4-6309-01	KMT2D_WT	MSI-H	Female	0:LIVING	85.4785	182.39890982000003	27.2	325	4	0.45604	0.9349139189199998	3.650525802020467	2.62121	16.929194786536698	0.0454032	0.00975197	0.0256707	0.284677	0	0.382057	0.0845302	0.126808	0.10358	0	0	0.0669504	0.0153381	0.237663	0.0753705	0.181242	0.0229725	0.055980811511532703	0.024797	0.0295173	0.0105139	0	0	0.486854	0.873277	1.78282	-0.1601
COADREAD	TCGA-NH-A5IV	TCGA-NH-A5IV-01	KMT2D_LOF	MSI-H	Female	0:LIVING	19.3313	153.898	79.8333	925	4	0.8014063074500002	1.6273048085700004	17.934203293304044	8.130959842485101	65.38277720325652	0.244076	0	0.0716861	0.384097	0	0.244077	0.0820725	0.150613	0.0777533	0.0236748	0.0581338	0.140262	0	0.434604	0.119991	0.538277	0.0158434	0	0.0865056	0	0	0.0146743	0	0.686906	0.772129	2.68634	0.4779
COADREAD	TCGA-QG-A5Z2	TCGA-QG-A5Z2-01	KMT2D_WT	MSI-H	Male	0:LIVING	31.2983	87.75624413740003	34.4667	472	0	1.28163	2.50766	6.047254807797523	8.338787425582801	63.80359172437573	0.70628	0	0.046572	0.485971	0	0.478648	0.137005	0.206726	0.144059	0	0	0.0156703	0	0.222412	0.146843	0.167668	0	0.0340627	0	0.0795646	0	0	0	0.646296	0.779568	2.87148	0.7459
COADREAD	TCGA-WS-AB45	TCGA-WS-AB45-01	KMT2D_LOF	MSI-H	Female	0:LIVING	70.0266	122.38409960399996	84.3333	1096	6	2.1674807464400003	1.7940966857499996	8.806418554240846	5.48177	89.82067030854162	0.261897	0	0.035068	0.0799733	0	0.659704	0.238856	0	0	0.00706425	0.267697	0	0.0316295	1.1756	0.163613	0.802563	0	0	0	0.0791258	0.0725826	0.682205	0	0.782659	0.697725	4.55758	-0.8185
COADREAD	TCGA-AG-A008	TCGA-AG-A008-01	KMT2D_WT	MSI-H	Female	0:LIVING	13.9396	67.96070513499998	2.2	36	4	0.5844280466240002	0.427346	2.5268374530783575	1.71623	21.2314	0.0225236	0	0.0204341	0.0630499	0	0.566935	0.0542708	0.0177583	0.0399569	0	0.00608289	0.099252	0.00418473	0.25025	0.056067	0.191993	0.00289991	0	0	0.0384318	0	0	0	0.503878	0.863767	1.43409	-0.7731
COADREAD	TCGA-AG-A015	TCGA-AG-A015-01	KMT2D_WT	MSI-H	Female	0:LIVING	36.0325	59.365366330299985	3.03333	29	5	0.274434	0.6115473105540001	1.1990242136177014	1.33809	7.536856563070031	0.0405955	0.0385051	0.00348605	0.0351396	0.0316207	0.35017	0.0726126	0.00640008	0.0165915	0	0.0573209	0	0.0092669	0.307259	0.0353346	0.1026	0.00327691	0.0562668	0.0460029	0.0364583	0	0	0	0.448031	0.89381	1.24891	-0.802
COADREAD	TCGA-AG-A02N	TCGA-AG-A02N-01	KMT2D_LOF	MSI-H	Male	0:LIVING	61.9719	80.78633645800001	36.3	488	2	1.29111	1.27698	6.817660356251077	4.60754	29.042651782631793	0.0413944	0	0.0131647	0.179883	0	0.496241	0.184611	0.0843421	6.390361672857e-4	0.0742269	0.0696261	0	0	0.131877	0.150968	0.15051	0.029678	0	0.174642	0.0166653	0	0	0	0.535989	0.849097	1.79847	0.5772
COADREAD	TCGA-B7-5816	TCGA-B7-5816-01	KMT2D_WT	MSI-H	NA	NA	NA	NA	NA	NA	4	NA	NA	NA	NA	NA	NA	NA	NA	NA	NA	NA	NA	NA	NA	NA	NA	NA	NA	NA	NA	NA	NA	NA	NA	NA	NA	NA	NA	NA	NA	NA	NA
COADREAD	TCGA-BR-4184	TCGA-BR-4184-01	KMT2D_WT	MSI-H	NA	NA	NA	NA	NA	NA	0	NA	NA	NA	NA	NA	NA	NA	NA	NA	NA	NA	NA	NA	NA	NA	NA	NA	NA	NA	NA	NA	NA	NA	NA	NA	NA	NA	NA	NA	NA	NA	NA
COADREAD	TCGA-BR-4257	TCGA-BR-4257-01	KMT2D_WT	MSI-H	NA	NA	NA	NA	NA	NA	2	NA	NA	NA	NA	NA	NA	NA	NA	NA	NA	NA	NA	NA	NA	NA	NA	NA	NA	NA	NA	NA	NA	NA	NA	NA	NA	NA	NA	NA	NA	NA	NA
COADREAD	TCGA-BR-4292	TCGA-BR-4292-01	KMT2D_WT	MSI-H	NA	NA	NA	NA	NA	NA	9	NA	NA	NA	NA	NA	NA	NA	NA	NA	NA	NA	NA	NA	NA	NA	NA	NA	NA	NA	NA	NA	NA	NA	NA	NA	NA	NA	NA	NA	NA	NA	NA
COADREAD	TCGA-BR-4361	TCGA-BR-4361-01	KMT2D_LOF	MSI-H	NA	NA	NA	NA	NA	NA	3	NA	NA	NA	NA	NA	NA	NA	NA	NA	NA	NA	NA	NA	NA	NA	NA	NA	NA	NA	NA	NA	NA	NA	NA	NA	NA	NA	NA	NA	NA	NA	NA
COADREAD	TCGA-BR-4362	TCGA-BR-4362-01	KMT2D_LOF	MSI-H	NA	NA	NA	NA	NA	NA	1	NA	NA	NA	NA	NA	NA	NA	NA	NA	NA	NA	NA	NA	NA	NA	NA	NA	NA	NA	NA	NA	NA	NA	NA	NA	NA	NA	NA	NA	NA	NA	NA
COADREAD	TCGA-BR-4363	TCGA-BR-4363-01	KMT2D_WT	MSI-H	NA	NA	NA	NA	NA	NA	5	NA	NA	NA	NA	NA	NA	NA	NA	NA	NA	NA	NA	NA	NA	NA	NA	NA	NA	NA	NA	NA	NA	NA	NA	NA	NA	NA	NA	NA	NA	NA	NA
COADREAD	TCGA-BR-4368	TCGA-BR-4368-01	KMT2D_LOF	MSI-H	NA	NA	NA	NA	NA	NA	1	NA	NA	NA	NA	NA	NA	NA	NA	NA	NA	NA	NA	NA	NA	NA	NA	NA	NA	NA	NA	NA	NA	NA	NA	NA	NA	NA	NA	NA	NA	NA	NA
COADREAD	TCGA-BR-6452	TCGA-BR-6452-01	KMT2D_LOF	MSI-H	NA	NA	NA	NA	NA	NA	0	NA	NA	NA	NA	NA	NA	NA	NA	NA	NA	NA	NA	NA	NA	NA	NA	NA	NA	NA	NA	NA	NA	NA	NA	NA	NA	NA	NA	NA	NA	NA	NA
COADREAD	TCGA-BR-6852	TCGA-BR-6852-01	KMT2D_WT	MSI-H	NA	NA	NA	NA	NA	NA	2	NA	NA	NA	NA	NA	NA	NA	NA	NA	NA	NA	NA	NA	NA	NA	NA	NA	NA	NA	NA	NA	NA	NA	NA	NA	NA	NA	NA	NA	NA	NA	NA
COADREAD	TCGA-BR-7851	TCGA-BR-7851-01	KMT2D_WT	MSI-H	NA	NA	NA	NA	NA	NA	3	NA	NA	NA	NA	NA	NA	NA	NA	NA	NA	NA	NA	NA	NA	NA	NA	NA	NA	NA	NA	NA	NA	NA	NA	NA	NA	NA	NA	NA	NA	NA	NA
COADREAD	TCGA-BR-8081	TCGA-BR-8081-01	KMT2D_WT	MSI-H	NA	NA	NA	NA	NA	NA	0	NA	NA	NA	NA	NA	NA	NA	NA	NA	NA	NA	NA	NA	NA	NA	NA	NA	NA	NA	NA	NA	NA	NA	NA	NA	NA	NA	NA	NA	NA	NA	NA
COADREAD	TCGA-BR-8360	TCGA-BR-8360-01	KMT2D_LOF	MSI-H	NA	NA	NA	NA	NA	NA	20	NA	NA	NA	NA	NA	NA	NA	NA	NA	NA	NA	NA	NA	NA	NA	NA	NA	NA	NA	NA	NA	NA	NA	NA	NA	NA	NA	NA	NA	NA	NA	NA
COADREAD	TCGA-BR-8361	TCGA-BR-8361-01	KMT2D_LOF	MSI-H	NA	NA	NA	NA	NA	NA	27	NA	NA	NA	NA	NA	NA	NA	NA	NA	NA	NA	NA	NA	NA	NA	NA	NA	NA	NA	NA	NA	NA	NA	NA	NA	NA	NA	NA	NA	NA	NA	NA
COADREAD	TCGA-BR-8363	TCGA-BR-8363-01	KMT2D_LOF	MSI-H	NA	NA	NA	NA	NA	NA	6	NA	NA	NA	NA	NA	NA	NA	NA	NA	NA	NA	NA	NA	NA	NA	NA	NA	NA	NA	NA	NA	NA	NA	NA	NA	NA	NA	NA	NA	NA	NA	NA
COADREAD	TCGA-BR-8372	TCGA-BR-8372-01	KMT2D_LOF	MSI-H	NA	NA	NA	NA	NA	NA	0	NA	NA	NA	NA	NA	NA	NA	NA	NA	NA	NA	NA	NA	NA	NA	NA	NA	NA	NA	NA	NA	NA	NA	NA	NA	NA	NA	NA	NA	NA	NA	NA
COADREAD	TCGA-BR-8382	TCGA-BR-8382-01	KMT2D_LOF	MSI-H	NA	NA	NA	NA	NA	NA	0	NA	NA	NA	NA	NA	NA	NA	NA	NA	NA	NA	NA	NA	NA	NA	NA	NA	NA	NA	NA	NA	NA	NA	NA	NA	NA	NA	NA	NA	NA	NA	NA
COADREAD	TCGA-BR-8487	TCGA-BR-8487-01	KMT2D_LOF	MSI-H	NA	NA	NA	NA	NA	NA	2	NA	NA	NA	NA	NA	NA	NA	NA	NA	NA	NA	NA	NA	NA	NA	NA	NA	NA	NA	NA	NA	NA	NA	NA	NA	NA	NA	NA	NA	NA	NA	NA
COADREAD	TCGA-BR-8591	TCGA-BR-8591-01	KMT2D_LOF	MSI-H	NA	NA	NA	NA	NA	NA	2	NA	NA	NA	NA	NA	NA	NA	NA	NA	NA	NA	NA	NA	NA	NA	NA	NA	NA	NA	NA	NA	NA	NA	NA	NA	NA	NA	NA	NA	NA	NA	NA
COADREAD	TCGA-BR-A4QL	TCGA-BR-A4QL-01	KMT2D_LOF	MSI-H	NA	NA	NA	NA	NA	NA	5	NA	NA	NA	NA	NA	NA	NA	NA	NA	NA	NA	NA	NA	NA	NA	NA	NA	NA	NA	NA	NA	NA	NA	NA	NA	NA	NA	NA	NA	NA	NA	NA
COADREAD	TCGA-CD-8536	TCGA-CD-8536-01	KMT2D_WT	MSI-H	NA	NA	NA	NA	NA	NA	4	NA	NA	NA	NA	NA	NA	NA	NA	NA	NA	NA	NA	NA	NA	NA	NA	NA	NA	NA	NA	NA	NA	NA	NA	NA	NA	NA	NA	NA	NA	NA	NA
COADREAD	TCGA-CD-A4MG	TCGA-CD-A4MG-01	KMT2D_LOF	MSI-H	NA	NA	NA	NA	NA	NA	12	NA	NA	NA	NA	NA	NA	NA	NA	NA	NA	NA	NA	NA	NA	NA	NA	NA	NA	NA	NA	NA	NA	NA	NA	NA	NA	NA	NA	NA	NA	NA	NA
COADREAD	TCGA-CG-4306	TCGA-CG-4306-01	KMT2D_WT	MSI-H	NA	NA	NA	NA	NA	NA	1	NA	NA	NA	NA	NA	NA	NA	NA	NA	NA	NA	NA	NA	NA	NA	NA	NA	NA	NA	NA	NA	NA	NA	NA	NA	NA	NA	NA	NA	NA	NA	NA
COADREAD	TCGA-CG-4442	TCGA-CG-4442-01	KMT2D_LOF	MSI-H	NA	NA	NA	NA	NA	NA	0	NA	NA	NA	NA	NA	NA	NA	NA	NA	NA	NA	NA	NA	NA	NA	NA	NA	NA	NA	NA	NA	NA	NA	NA	NA	NA	NA	NA	NA	NA	NA	NA
COADREAD	TCGA-CG-4465	TCGA-CG-4465-01	KMT2D_WT	MSI-H	NA	NA	NA	NA	NA	NA	6	NA	NA	NA	NA	NA	NA	NA	NA	NA	NA	NA	NA	NA	NA	NA	NA	NA	NA	NA	NA	NA	NA	NA	NA	NA	NA	NA	NA	NA	NA	NA	NA
COADREAD	TCGA-CG-5721	TCGA-CG-5721-01	KMT2D_LOF	MSI-H	NA	NA	NA	NA	NA	NA	0	NA	NA	NA	NA	NA	NA	NA	NA	NA	NA	NA	NA	NA	NA	NA	NA	NA	NA	NA	NA	NA	NA	NA	NA	NA	NA	NA	NA	NA	NA	NA	NA
COADREAD	TCGA-F1-6874	TCGA-F1-6874-01	KMT2D_WT	MSI-H	NA	NA	NA	NA	NA	NA	5	NA	NA	NA	NA	NA	NA	NA	NA	NA	NA	NA	NA	NA	NA	NA	NA	NA	NA	NA	NA	NA	NA	NA	NA	NA	NA	NA	NA	NA	NA	NA	NA
COADREAD	TCGA-FP-A4BE	TCGA-FP-A4BE-01	KMT2D_WT	MSI-H	NA	NA	NA	NA	NA	NA	NA	NA	NA	NA	NA	NA	NA	NA	NA	NA	NA	NA	NA	NA	NA	NA	NA	NA	NA	NA	NA	NA	NA	NA	NA	NA	NA	NA	NA	NA	NA	NA	NA
COADREAD	TCGA-HU-8602	TCGA-HU-8602-01	KMT2D_LOF	MSI-H	NA	NA	NA	NA	NA	NA	1	NA	NA	NA	NA	NA	NA	NA	NA	NA	NA	NA	NA	NA	NA	NA	NA	NA	NA	NA	NA	NA	NA	NA	NA	NA	NA	NA	NA	NA	NA	NA	NA
COADREAD	TCGA-HU-A4G8	TCGA-HU-A4G8-01	KMT2D_LOF	MSI-H	NA	NA	NA	NA	NA	NA	5	NA	NA	NA	NA	NA	NA	NA	NA	NA	NA	NA	NA	NA	NA	NA	NA	NA	NA	NA	NA	NA	NA	NA	NA	NA	NA	NA	NA	NA	NA	NA	NA
COADREAD	TCGA-HU-A4G9	TCGA-HU-A4G9-01	KMT2D_WT	MSI-H	NA	NA	NA	NA	NA	NA	0	NA	NA	NA	NA	NA	NA	NA	NA	NA	NA	NA	NA	NA	NA	NA	NA	NA	NA	NA	NA	NA	NA	NA	NA	NA	NA	NA	NA	NA	NA	NA	NA
COADREAD	TCGA-HU-A4GN	TCGA-HU-A4GN-01	KMT2D_LOF	MSI-H	NA	NA	NA	NA	NA	NA	0	NA	NA	NA	NA	NA	NA	NA	NA	NA	NA	NA	NA	NA	NA	NA	NA	NA	NA	NA	NA	NA	NA	NA	NA	NA	NA	NA	NA	NA	NA	NA	NA
COADREAD	TCGA-HU-A4GQ	TCGA-HU-A4GQ-01	KMT2D_LOF	MSI-H	NA	NA	NA	NA	NA	869	4	NA	NA	NA	NA	NA	NA	NA	NA	NA	NA	NA	NA	NA	NA	NA	NA	NA	NA	NA	NA	NA	NA	NA	NA	NA	NA	NA	NA	NA	NA	NA	NA
COADREAD	TCGA-HU-A4GX	TCGA-HU-A4GX-01	KMT2D_LOF	MSI-H	NA	NA	NA	NA	NA	NA	6	NA	NA	NA	NA	NA	NA	NA	NA	NA	NA	NA	NA	NA	NA	NA	NA	NA	NA	NA	NA	NA	NA	NA	NA	NA	NA	NA	NA	NA	NA	NA	NA
COADREAD	TCGA-HU-A4H3	TCGA-HU-A4H3-01	KMT2D_LOF	MSI-H	NA	NA	NA	NA	NA	NA	5	NA	NA	NA	NA	NA	NA	NA	NA	NA	NA	NA	NA	NA	NA	NA	NA	NA	NA	NA	NA	NA	NA	NA	NA	NA	NA	NA	NA	NA	NA	NA	NA
COADREAD	TCGA-SW-A7EA	TCGA-SW-A7EA-01	KMT2D_WT	MSI-H	NA	NA	NA	NA	NA	NA	6	NA	NA	NA	NA	NA	NA	NA	NA	NA	NA	NA	NA	NA	NA	NA	NA	NA	NA	NA	NA	NA	NA	NA	NA	NA	NA	NA	NA	NA	NA	NA	NA
COADREAD	TCGA-VQ-A8E3	TCGA-VQ-A8E3-01	KMT2D_LOF	MSI-H	NA	NA	NA	NA	NA	NA	32	NA	NA	NA	NA	NA	NA	NA	NA	NA	NA	NA	NA	NA	NA	NA	NA	NA	NA	NA	NA	NA	NA	NA	NA	NA	NA	NA	NA	NA	NA	NA	NA
COADREAD	TCGA-VQ-A8PB	TCGA-VQ-A8PB-01	KMT2D_LOF	MSI-H	NA	NA	NA	NA	NA	380	0	NA	NA	NA	NA	NA	NA	NA	NA	NA	NA	NA	NA	NA	NA	NA	NA	NA	NA	NA	NA	NA	NA	NA	NA	NA	NA	NA	NA	NA	NA	NA	NA
COADREAD	TCGA-VQ-A8PP	TCGA-VQ-A8PP-01	KMT2D_LOF	MSI-H	NA	NA	NA	NA	NA	450	5	NA	NA	NA	NA	NA	NA	NA	NA	NA	NA	NA	NA	NA	NA	NA	NA	NA	NA	NA	NA	NA	NA	NA	NA	NA	NA	NA	NA	NA	NA	NA	NA
COADREAD	TCGA-VQ-A8PT	TCGA-VQ-A8PT-01	KMT2D_LOF	MSI-H	NA	NA	NA	NA	NA	NA	2	NA	NA	NA	NA	NA	NA	NA	NA	NA	NA	NA	NA	NA	NA	NA	NA	NA	NA	NA	NA	NA	NA	NA	NA	NA	NA	NA	NA	NA	NA	NA	NA
COADREAD	TCGA-VQ-A91D	TCGA-VQ-A91D-01	KMT2D_LOF	MSI-H	NA	NA	NA	NA	NA	NA	6	NA	NA	NA	NA	NA	NA	NA	NA	NA	NA	NA	NA	NA	NA	NA	NA	NA	NA	NA	NA	NA	NA	NA	NA	NA	NA	NA	NA	NA	NA	NA	NA
COADREAD	TCGA-VQ-A91K	TCGA-VQ-A91K-01	KMT2D_WT	MSI-H	NA	NA	NA	NA	NA	444	11	NA	NA	NA	NA	NA	NA	NA	NA	NA	NA	NA	NA	NA	NA	NA	NA	NA	NA	NA	NA	NA	NA	NA	NA	NA	NA	NA	NA	NA	NA	NA	NA
COADREAD	TCGA-VQ-A924	TCGA-VQ-A924-01	KMT2D_LOF	MSI-H	NA	NA	NA	NA	NA	NA	0	NA	NA	NA	NA	NA	NA	NA	NA	NA	NA	NA	NA	NA	NA	NA	NA	NA	NA	NA	NA	NA	NA	NA	NA	NA	NA	NA	NA	NA	NA	NA	NA
COADREAD	TCGA-A5-A0G9	TCGA-A5-A0G9-01	KMT2D_WT	MSI-H	NA	NA	NA	NA	NA	149	4	NA	NA	NA	NA	NA	NA	NA	NA	NA	NA	NA	NA	NA	NA	NA	NA	NA	NA	NA	NA	NA	NA	NA	NA	NA	NA	NA	NA	NA	NA	NA	NA
COADREAD	TCGA-A5-A0GB	TCGA-A5-A0GB-01	KMT2D_WT	MSI-H	NA	NA	NA	NA	NA	311	3	NA	NA	NA	NA	NA	NA	NA	NA	NA	NA	NA	NA	NA	NA	NA	NA	NA	NA	NA	NA	NA	NA	NA	NA	NA	NA	NA	NA	NA	NA	NA	NA
COADREAD	TCGA-A5-A0GI	TCGA-A5-A0GI-01	KMT2D_WT	MSI-H	NA	NA	NA	NA	NA	154	1	NA	NA	NA	NA	NA	NA	NA	NA	NA	NA	NA	NA	NA	NA	NA	NA	NA	NA	NA	NA	NA	NA	NA	NA	NA	NA	NA	NA	NA	NA	NA	NA
COADREAD	TCGA-A5-A0GW	TCGA-A5-A0GW-01	KMT2D_WT	MSI-H	NA	NA	NA	NA	NA	134	0	NA	NA	NA	NA	NA	NA	NA	NA	NA	NA	NA	NA	NA	NA	NA	NA	NA	NA	NA	NA	NA	NA	NA	NA	NA	NA	NA	NA	NA	NA	NA	NA
COADREAD	TCGA-A5-A0VQ	TCGA-A5-A0VQ-01	KMT2D_WT	MSI-H	NA	NA	NA	NA	NA	173	0	NA	NA	NA	NA	NA	NA	NA	NA	NA	NA	NA	NA	NA	NA	NA	NA	NA	NA	NA	NA	NA	NA	NA	NA	NA	NA	NA	NA	NA	NA	NA	NA
COADREAD	TCGA-A5-A2K7	TCGA-A5-A2K7-01	KMT2D_LOF	MSI-H	NA	NA	NA	NA	NA	200	0	NA	NA	NA	NA	NA	NA	NA	NA	NA	NA	NA	NA	NA	NA	NA	NA	NA	NA	NA	NA	NA	NA	NA	NA	NA	NA	NA	NA	NA	NA	NA	NA
COADREAD	TCGA-AJ-A2QO	TCGA-AJ-A2QO-01	KMT2D_LOF	MSI-H	NA	NA	NA	NA	NA	305	0	NA	NA	NA	NA	NA	NA	NA	NA	NA	NA	NA	NA	NA	NA	NA	NA	NA	NA	NA	NA	NA	NA	NA	NA	NA	NA	NA	NA	NA	NA	NA	NA
COADREAD	TCGA-AJ-A3BG	TCGA-AJ-A3BG-01	KMT2D_LOF	MSI-H	NA	NA	NA	NA	NA	462	0	NA	NA	NA	NA	NA	NA	NA	NA	NA	NA	NA	NA	NA	NA	NA	NA	NA	NA	NA	NA	NA	NA	NA	NA	NA	NA	NA	NA	NA	NA	NA	NA
COADREAD	TCGA-AJ-A3BH	TCGA-AJ-A3BH-01	KMT2D_LOF	MSI-H	NA	NA	NA	NA	NA	1407	6	NA	NA	NA	NA	NA	NA	NA	NA	NA	NA	NA	NA	NA	NA	NA	NA	NA	NA	NA	NA	NA	NA	NA	NA	NA	NA	NA	NA	NA	NA	NA	NA
COADREAD	TCGA-AJ-A3OJ	TCGA-AJ-A3OJ-01	KMT2D_WT	MSI-H	NA	NA	NA	NA	NA	321	0	NA	NA	NA	NA	NA	NA	NA	NA	NA	NA	NA	NA	NA	NA	NA	NA	NA	NA	NA	NA	NA	NA	NA	NA	NA	NA	NA	NA	NA	NA	NA	NA
COADREAD	TCGA-AJ-A3OL	TCGA-AJ-A3OL-01	KMT2D_LOF	MSI-H	NA	NA	NA	NA	NA	98	1	NA	NA	NA	NA	NA	NA	NA	NA	NA	NA	NA	NA	NA	NA	NA	NA	NA	NA	NA	NA	NA	NA	NA	NA	NA	NA	NA	NA	NA	NA	NA	NA
COADREAD	TCGA-AJ-A8CW	TCGA-AJ-A8CW-01	KMT2D_WT	MSI-H	NA	NA	NA	NA	NA	304	11	NA	NA	NA	NA	NA	NA	NA	NA	NA	NA	NA	NA	NA	NA	NA	NA	NA	NA	NA	NA	NA	NA	NA	NA	NA	NA	NA	NA	NA	NA	NA	NA
COADREAD	TCGA-AP-A054	TCGA-AP-A054-01	KMT2D_LOF	MSI-H	NA	NA	NA	NA	NA	560	3	NA	NA	NA	NA	NA	NA	NA	NA	NA	NA	NA	NA	NA	NA	NA	NA	NA	NA	NA	NA	NA	NA	NA	NA	NA	NA	NA	NA	NA	NA	NA	NA
COADREAD	TCGA-AP-A05N	TCGA-AP-A05N-01	KMT2D_WT	MSI-H	NA	NA	NA	NA	NA	100	0	NA	NA	NA	NA	NA	NA	NA	NA	NA	NA	NA	NA	NA	NA	NA	NA	NA	NA	NA	NA	NA	NA	NA	NA	NA	NA	NA	NA	NA	NA	NA	NA
COADREAD	TCGA-AP-A0LP	TCGA-AP-A0LP-01	KMT2D_WT	MSI-H	NA	NA	NA	NA	NA	117	0	NA	NA	NA	NA	NA	NA	NA	NA	NA	NA	NA	NA	NA	NA	NA	NA	NA	NA	NA	NA	NA	NA	NA	NA	NA	NA	NA	NA	NA	NA	NA	NA
COADREAD	TCGA-AP-A0LS	TCGA-AP-A0LS-01	KMT2D_WT	MSI-H	NA	NA	NA	NA	NA	152	0	NA	NA	NA	NA	NA	NA	NA	NA	NA	NA	NA	NA	NA	NA	NA	NA	NA	NA	NA	NA	NA	NA	NA	NA	NA	NA	NA	NA	NA	NA	NA	NA
COADREAD	TCGA-AP-A0LT	TCGA-AP-A0LT-01	KMT2D_WT	MSI-H	NA	NA	NA	NA	NA	200	0	NA	NA	NA	NA	NA	NA	NA	NA	NA	NA	NA	NA	NA	NA	NA	NA	NA	NA	NA	NA	NA	NA	NA	NA	NA	NA	NA	NA	NA	NA	NA	NA
COADREAD	TCGA-AP-A1DH	TCGA-AP-A1DH-01	KMT2D_WT	MSI-H	NA	NA	NA	NA	NA	272	0	NA	NA	NA	NA	NA	NA	NA	NA	NA	NA	NA	NA	NA	NA	NA	NA	NA	NA	NA	NA	NA	NA	NA	NA	NA	NA	NA	NA	NA	NA	NA	NA
COADREAD	TCGA-AP-A1DM	TCGA-AP-A1DM-01	KMT2D_WT	MSI-H	NA	NA	NA	NA	NA	109	2	NA	NA	NA	NA	NA	NA	NA	NA	NA	NA	NA	NA	NA	NA	NA	NA	NA	NA	NA	NA	NA	NA	NA	NA	NA	NA	NA	NA	NA	NA	NA	NA
COADREAD	TCGA-AP-A1DR	TCGA-AP-A1DR-01	KMT2D_LOF	MSI-H	NA	NA	NA	NA	NA	328	0	NA	NA	NA	NA	NA	NA	NA	NA	NA	NA	NA	NA	NA	NA	NA	NA	NA	NA	NA	NA	NA	NA	NA	NA	NA	NA	NA	NA	NA	NA	NA	NA
COADREAD	TCGA-AP-A1E1	TCGA-AP-A1E1-01	KMT2D_LOF	MSI-H	NA	NA	NA	NA	NA	220	2	NA	NA	NA	NA	NA	NA	NA	NA	NA	NA	NA	NA	NA	NA	NA	NA	NA	NA	NA	NA	NA	NA	NA	NA	NA	NA	NA	NA	NA	NA	NA	NA
COADREAD	TCGA-AX-A05S	TCGA-AX-A05S-01	KMT2D_LOF	MSI-H	NA	NA	NA	NA	NA	203	1	NA	NA	NA	NA	NA	NA	NA	NA	NA	NA	NA	NA	NA	NA	NA	NA	NA	NA	NA	NA	NA	NA	NA	NA	NA	NA	NA	NA	NA	NA	NA	NA
COADREAD	TCGA-AX-A063	TCGA-AX-A063-01	KMT2D_LOF	MSI-H	NA	NA	NA	NA	NA	489	1	NA	NA	NA	NA	NA	NA	NA	NA	NA	NA	NA	NA	NA	NA	NA	NA	NA	NA	NA	NA	NA	NA	NA	NA	NA	NA	NA	NA	NA	NA	NA	NA
COADREAD	TCGA-AX-A064	TCGA-AX-A064-01	KMT2D_WT	MSI-H	NA	NA	NA	NA	NA	108	1	NA	NA	NA	NA	NA	NA	NA	NA	NA	NA	NA	NA	NA	NA	NA	NA	NA	NA	NA	NA	NA	NA	NA	NA	NA	NA	NA	NA	NA	NA	NA	NA
COADREAD	TCGA-AX-A06H	TCGA-AX-A06H-01	KMT2D_WT	MSI-H	NA	NA	NA	NA	NA	182	0	NA	NA	NA	NA	NA	NA	NA	NA	NA	NA	NA	NA	NA	NA	NA	NA	NA	NA	NA	NA	NA	NA	NA	NA	NA	NA	NA	NA	NA	NA	NA	NA
COADREAD	TCGA-AX-A1C4	TCGA-AX-A1C4-01	KMT2D_LOF	MSI-H	NA	NA	NA	NA	NA	288	3	NA	NA	NA	NA	NA	NA	NA	NA	NA	NA	NA	NA	NA	NA	NA	NA	NA	NA	NA	NA	NA	NA	NA	NA	NA	NA	NA	NA	NA	NA	NA	NA
COADREAD	TCGA-AX-A1C5	TCGA-AX-A1C5-01	KMT2D_WT	MSI-H	NA	NA	NA	NA	NA	421	1	NA	NA	NA	NA	NA	NA	NA	NA	NA	NA	NA	NA	NA	NA	NA	NA	NA	NA	NA	NA	NA	NA	NA	NA	NA	NA	NA	NA	NA	NA	NA	NA
COADREAD	TCGA-AX-A2HA	TCGA-AX-A2HA-01	KMT2D_LOF	MSI-H	NA	NA	NA	NA	NA	809	0	NA	NA	NA	NA	NA	NA	NA	NA	NA	NA	NA	NA	NA	NA	NA	NA	NA	NA	NA	NA	NA	NA	NA	NA	NA	NA	NA	NA	NA	NA	NA	NA
COADREAD	TCGA-AX-A2HJ	TCGA-AX-A2HJ-01	KMT2D_LOF	MSI-H	NA	NA	NA	NA	NA	265	5	NA	NA	NA	NA	NA	NA	NA	NA	NA	NA	NA	NA	NA	NA	NA	NA	NA	NA	NA	NA	NA	NA	NA	NA	NA	NA	NA	NA	NA	NA	NA	NA
COADREAD	TCGA-AX-A2IN	TCGA-AX-A2IN-01	KMT2D_LOF	MSI-H	NA	NA	NA	NA	NA	190	0	NA	NA	NA	NA	NA	NA	NA	NA	NA	NA	NA	NA	NA	NA	NA	NA	NA	NA	NA	NA	NA	NA	NA	NA	NA	NA	NA	NA	NA	NA	NA	NA
COADREAD	TCGA-AX-A3FS	TCGA-AX-A3FS-01	KMT2D_LOF	MSI-H	NA	NA	NA	NA	NA	278	3	NA	NA	NA	NA	NA	NA	NA	NA	NA	NA	NA	NA	NA	NA	NA	NA	NA	NA	NA	NA	NA	NA	NA	NA	NA	NA	NA	NA	NA	NA	NA	NA
COADREAD	TCGA-AX-A3G8	TCGA-AX-A3G8-01	KMT2D_LOF	MSI-H	NA	NA	NA	NA	NA	338	2	NA	NA	NA	NA	NA	NA	NA	NA	NA	NA	NA	NA	NA	NA	NA	NA	NA	NA	NA	NA	NA	NA	NA	NA	NA	NA	NA	NA	NA	NA	NA	NA
COADREAD	TCGA-B5-A0JR	TCGA-B5-A0JR-01	KMT2D_WT	MSI-H	NA	NA	NA	NA	NA	109	1	NA	NA	NA	NA	NA	NA	NA	NA	NA	NA	NA	NA	NA	NA	NA	NA	NA	NA	NA	NA	NA	NA	NA	NA	NA	NA	NA	NA	NA	NA	NA	NA
COADREAD	TCGA-B5-A0JU	TCGA-B5-A0JU-01	KMT2D_WT	MSI-H	NA	NA	NA	NA	NA	135	0	NA	NA	NA	NA	NA	NA	NA	NA	NA	NA	NA	NA	NA	NA	NA	NA	NA	NA	NA	NA	NA	NA	NA	NA	NA	NA	NA	NA	NA	NA	NA	NA
COADREAD	TCGA-B5-A0JZ	TCGA-B5-A0JZ-01	KMT2D_WT	MSI-H	NA	NA	NA	NA	NA	220	0	NA	NA	NA	NA	NA	NA	NA	NA	NA	NA	NA	NA	NA	NA	NA	NA	NA	NA	NA	NA	NA	NA	NA	NA	NA	NA	NA	NA	NA	NA	NA	NA
COADREAD	TCGA-B5-A0K6	TCGA-B5-A0K6-01	KMT2D_WT	MSI-H	NA	NA	NA	NA	NA	141	4	NA	NA	NA	NA	NA	NA	NA	NA	NA	NA	NA	NA	NA	NA	NA	NA	NA	NA	NA	NA	NA	NA	NA	NA	NA	NA	NA	NA	NA	NA	NA	NA
COADREAD	TCGA-B5-A0K9	TCGA-B5-A0K9-01	KMT2D_WT	MSI-H	NA	NA	NA	NA	NA	309	1	NA	NA	NA	NA	NA	NA	NA	NA	NA	NA	NA	NA	NA	NA	NA	NA	NA	NA	NA	NA	NA	NA	NA	NA	NA	NA	NA	NA	NA	NA	NA	NA
COADREAD	TCGA-B5-A11G	TCGA-B5-A11G-01	KMT2D_WT	MSI-H	NA	NA	NA	NA	NA	145	5	NA	NA	NA	NA	NA	NA	NA	NA	NA	NA	NA	NA	NA	NA	NA	NA	NA	NA	NA	NA	NA	NA	NA	NA	NA	NA	NA	NA	NA	NA	NA	NA
COADREAD	TCGA-B5-A11H	TCGA-B5-A11H-01	KMT2D_WT	MSI-H	NA	NA	NA	NA	NA	351	6	NA	NA	NA	NA	NA	NA	NA	NA	NA	NA	NA	NA	NA	NA	NA	NA	NA	NA	NA	NA	NA	NA	NA	NA	NA	NA	NA	NA	NA	NA	NA	NA
COADREAD	TCGA-B5-A11U	TCGA-B5-A11U-01	KMT2D_LOF	MSI-H	NA	NA	NA	NA	NA	111	3	NA	NA	NA	NA	NA	NA	NA	NA	NA	NA	NA	NA	NA	NA	NA	NA	NA	NA	NA	NA	NA	NA	NA	NA	NA	NA	NA	NA	NA	NA	NA	NA
COADREAD	TCGA-B5-A1MW	TCGA-B5-A1MW-01	KMT2D_LOF	MSI-H	NA	NA	NA	NA	NA	201	0	NA	NA	NA	NA	NA	NA	NA	NA	NA	NA	NA	NA	NA	NA	NA	NA	NA	NA	NA	NA	NA	NA	NA	NA	NA	NA	NA	NA	NA	NA	NA	NA
COADREAD	TCGA-B5-A5OC	TCGA-B5-A5OC-01	KMT2D_LOF	MSI-H	NA	NA	NA	NA	NA	491	1	NA	NA	NA	NA	NA	NA	NA	NA	NA	NA	NA	NA	NA	NA	NA	NA	NA	NA	NA	NA	NA	NA	NA	NA	NA	NA	NA	NA	NA	NA	NA	NA
COADREAD	TCGA-BG-A0LX	TCGA-BG-A0LX-01	KMT2D_WT	MSI-H	NA	NA	NA	NA	NA	211	4	NA	NA	NA	NA	NA	NA	NA	NA	NA	NA	NA	NA	NA	NA	NA	NA	NA	NA	NA	NA	NA	NA	NA	NA	NA	NA	NA	NA	NA	NA	NA	NA
COADREAD	TCGA-BG-A0M4	TCGA-BG-A0M4-01	KMT2D_WT	MSI-H	NA	NA	NA	NA	NA	213	4	NA	NA	NA	NA	NA	NA	NA	NA	NA	NA	NA	NA	NA	NA	NA	NA	NA	NA	NA	NA	NA	NA	NA	NA	NA	NA	NA	NA	NA	NA	NA	NA
COADREAD	TCGA-BG-A0MQ	TCGA-BG-A0MQ-01	KMT2D_LOF	MSI-H	NA	NA	NA	NA	NA	143	2	NA	NA	NA	NA	NA	NA	NA	NA	NA	NA	NA	NA	NA	NA	NA	NA	NA	NA	NA	NA	NA	NA	NA	NA	NA	NA	NA	NA	NA	NA	NA	NA
COADREAD	TCGA-BG-A0VZ	TCGA-BG-A0VZ-01	KMT2D_WT	MSI-H	NA	NA	NA	NA	NA	136	4	NA	NA	NA	NA	NA	NA	NA	NA	NA	NA	NA	NA	NA	NA	NA	NA	NA	NA	NA	NA	NA	NA	NA	NA	NA	NA	NA	NA	NA	NA	NA	NA
COADREAD	TCGA-BG-A2L7	TCGA-BG-A2L7-01	KMT2D_LOF	MSI-H	NA	NA	NA	NA	NA	249	0	NA	NA	NA	NA	NA	NA	NA	NA	NA	NA	NA	NA	NA	NA	NA	NA	NA	NA	NA	NA	NA	NA	NA	NA	NA	NA	NA	NA	NA	NA	NA	NA
COADREAD	TCGA-BK-A0C9	TCGA-BK-A0C9-01	KMT2D_WT	MSI-H	NA	NA	NA	NA	NA	144	4	NA	NA	NA	NA	NA	NA	NA	NA	NA	NA	NA	NA	NA	NA	NA	NA	NA	NA	NA	NA	NA	NA	NA	NA	NA	NA	NA	NA	NA	NA	NA	NA
COADREAD	TCGA-BS-A0TJ	TCGA-BS-A0TJ-01	KMT2D_LOF	MSI-H	NA	NA	NA	NA	NA	318	0	NA	NA	NA	NA	NA	NA	NA	NA	NA	NA	NA	NA	NA	NA	NA	NA	NA	NA	NA	NA	NA	NA	NA	NA	NA	NA	NA	NA	NA	NA	NA	NA
COADREAD	TCGA-BS-A0U8	TCGA-BS-A0U8-01	KMT2D_WT	MSI-H	NA	NA	NA	NA	NA	187	0	NA	NA	NA	NA	NA	NA	NA	NA	NA	NA	NA	NA	NA	NA	NA	NA	NA	NA	NA	NA	NA	NA	NA	NA	NA	NA	NA	NA	NA	NA	NA	NA
COADREAD	TCGA-BS-A0UA	TCGA-BS-A0UA-01	KMT2D_LOF	MSI-H	NA	NA	NA	NA	NA	122	3	NA	NA	NA	NA	NA	NA	NA	NA	NA	NA	NA	NA	NA	NA	NA	NA	NA	NA	NA	NA	NA	NA	NA	NA	NA	NA	NA	NA	NA	NA	NA	NA
COADREAD	TCGA-BS-A0UL	TCGA-BS-A0UL-01	KMT2D_WT	MSI-H	NA	NA	NA	NA	NA	162	0	NA	NA	NA	NA	NA	NA	NA	NA	NA	NA	NA	NA	NA	NA	NA	NA	NA	NA	NA	NA	NA	NA	NA	NA	NA	NA	NA	NA	NA	NA	NA	NA
COADREAD	TCGA-BS-A0UM	TCGA-BS-A0UM-01	KMT2D_WT	MSI-H	NA	NA	NA	NA	NA	151	NA	NA	NA	NA	NA	NA	NA	NA	NA	NA	NA	NA	NA	NA	NA	NA	NA	NA	NA	NA	NA	NA	NA	NA	NA	NA	NA	NA	NA	NA	NA	NA	NA
COADREAD	TCGA-D1-A0ZO	TCGA-D1-A0ZO-01	KMT2D_WT	MSI-H	NA	NA	NA	NA	NA	256	2	NA	NA	NA	NA	NA	NA	NA	NA	NA	NA	NA	NA	NA	NA	NA	NA	NA	NA	NA	NA	NA	NA	NA	NA	NA	NA	NA	NA	NA	NA	NA	NA
COADREAD	TCGA-D1-A0ZS	TCGA-D1-A0ZS-01	KMT2D_WT	MSI-H	NA	NA	NA	NA	NA	134	2	NA	NA	NA	NA	NA	NA	NA	NA	NA	NA	NA	NA	NA	NA	NA	NA	NA	NA	NA	NA	NA	NA	NA	NA	NA	NA	NA	NA	NA	NA	NA	NA
COADREAD	TCGA-D1-A101	TCGA-D1-A101-01	KMT2D_WT	MSI-H	NA	NA	NA	NA	NA	218	0	NA	NA	NA	NA	NA	NA	NA	NA	NA	NA	NA	NA	NA	NA	NA	NA	NA	NA	NA	NA	NA	NA	NA	NA	NA	NA	NA	NA	NA	NA	NA	NA
COADREAD	TCGA-D1-A160	TCGA-D1-A160-01	KMT2D_LOF	MSI-H	NA	NA	NA	NA	NA	187	1	NA	NA	NA	NA	NA	NA	NA	NA	NA	NA	NA	NA	NA	NA	NA	NA	NA	NA	NA	NA	NA	NA	NA	NA	NA	NA	NA	NA	NA	NA	NA	NA
COADREAD	TCGA-D1-A163	TCGA-D1-A163-01	KMT2D_WT	MSI-H	NA	NA	NA	NA	NA	181	3	NA	NA	NA	NA	NA	NA	NA	NA	NA	NA	NA	NA	NA	NA	NA	NA	NA	NA	NA	NA	NA	NA	NA	NA	NA	NA	NA	NA	NA	NA	NA	NA
COADREAD	TCGA-D1-A167	TCGA-D1-A167-01	KMT2D_WT	MSI-H	NA	NA	NA	NA	NA	859	5	NA	NA	NA	NA	NA	NA	NA	NA	NA	NA	NA	NA	NA	NA	NA	NA	NA	NA	NA	NA	NA	NA	NA	NA	NA	NA	NA	NA	NA	NA	NA	NA
COADREAD	TCGA-D1-A16F	TCGA-D1-A16F-01	KMT2D_WT	MSI-H	NA	NA	NA	NA	NA	211	NA	NA	NA	NA	NA	NA	NA	NA	NA	NA	NA	NA	NA	NA	NA	NA	NA	NA	NA	NA	NA	NA	NA	NA	NA	NA	NA	NA	NA	NA	NA	NA	NA
COADREAD	TCGA-D1-A174	TCGA-D1-A174-01	KMT2D_WT	MSI-H	NA	NA	NA	NA	NA	253	0	NA	NA	NA	NA	NA	NA	NA	NA	NA	NA	NA	NA	NA	NA	NA	NA	NA	NA	NA	NA	NA	NA	NA	NA	NA	NA	NA	NA	NA	NA	NA	NA
COADREAD	TCGA-D1-A176	TCGA-D1-A176-01	KMT2D_LOF	MSI-H	NA	NA	NA	NA	NA	157	8	NA	NA	NA	NA	NA	NA	NA	NA	NA	NA	NA	NA	NA	NA	NA	NA	NA	NA	NA	NA	NA	NA	NA	NA	NA	NA	NA	NA	NA	NA	NA	NA
COADREAD	TCGA-D1-A177	TCGA-D1-A177-01	KMT2D_WT	MSI-H	NA	NA	NA	NA	NA	314	1	NA	NA	NA	NA	NA	NA	NA	NA	NA	NA	NA	NA	NA	NA	NA	NA	NA	NA	NA	NA	NA	NA	NA	NA	NA	NA	NA	NA	NA	NA	NA	NA
COADREAD	TCGA-D1-A17D	TCGA-D1-A17D-01	KMT2D_WT	MSI-H	NA	NA	NA	NA	NA	178	0	NA	NA	NA	NA	NA	NA	NA	NA	NA	NA	NA	NA	NA	NA	NA	NA	NA	NA	NA	NA	NA	NA	NA	NA	NA	NA	NA	NA	NA	NA	NA	NA
COADREAD	TCGA-D1-A17M	TCGA-D1-A17M-01	KMT2D_WT	MSI-H	NA	NA	NA	NA	NA	196	4	NA	NA	NA	NA	NA	NA	NA	NA	NA	NA	NA	NA	NA	NA	NA	NA	NA	NA	NA	NA	NA	NA	NA	NA	NA	NA	NA	NA	NA	NA	NA	NA
COADREAD	TCGA-D1-A17U	TCGA-D1-A17U-01	KMT2D_WT	MSI-H	NA	NA	NA	NA	NA	167	0	NA	NA	NA	NA	NA	NA	NA	NA	NA	NA	NA	NA	NA	NA	NA	NA	NA	NA	NA	NA	NA	NA	NA	NA	NA	NA	NA	NA	NA	NA	NA	NA
COADREAD	TCGA-D1-A1NY	TCGA-D1-A1NY-01	KMT2D_LOF	MSI-H	NA	NA	NA	NA	NA	203	9	NA	NA	NA	NA	NA	NA	NA	NA	NA	NA	NA	NA	NA	NA	NA	NA	NA	NA	NA	NA	NA	NA	NA	NA	NA	NA	NA	NA	NA	NA	NA	NA
COADREAD	TCGA-D1-A1NZ	TCGA-D1-A1NZ-01	KMT2D_WT	MSI-H	NA	NA	NA	NA	NA	350	1	NA	NA	NA	NA	NA	NA	NA	NA	NA	NA	NA	NA	NA	NA	NA	NA	NA	NA	NA	NA	NA	NA	NA	NA	NA	NA	NA	NA	NA	NA	NA	NA
COADREAD	TCGA-DI-A0WH	TCGA-DI-A0WH-01	KMT2D_LOF	MSI-H	NA	NA	NA	NA	NA	286	1	NA	NA	NA	NA	NA	NA	NA	NA	NA	NA	NA	NA	NA	NA	NA	NA	NA	NA	NA	NA	NA	NA	NA	NA	NA	NA	NA	NA	NA	NA	NA	NA
COADREAD	TCGA-E6-A2P8	TCGA-E6-A2P8-01	KMT2D_LOF	MSI-H	NA	NA	NA	NA	NA	201	0	NA	NA	NA	NA	NA	NA	NA	NA	NA	NA	NA	NA	NA	NA	NA	NA	NA	NA	NA	NA	NA	NA	NA	NA	NA	NA	NA	NA	NA	NA	NA	NA
COADREAD	TCGA-E6-A2P9	TCGA-E6-A2P9-01	KMT2D_LOF	MSI-H	NA	NA	NA	NA	NA	423	4	NA	NA	NA	NA	NA	NA	NA	NA	NA	NA	NA	NA	NA	NA	NA	NA	NA	NA	NA	NA	NA	NA	NA	NA	NA	NA	NA	NA	NA	NA	NA	NA
COADREAD	TCGA-EO-A22S	TCGA-EO-A22S-01	KMT2D_LOF	MSI-H	NA	NA	NA	NA	NA	245	0	NA	NA	NA	NA	NA	NA	NA	NA	NA	NA	NA	NA	NA	NA	NA	NA	NA	NA	NA	NA	NA	NA	NA	NA	NA	NA	NA	NA	NA	NA	NA	NA
COADREAD	TCGA-EO-A22T	TCGA-EO-A22T-01	KMT2D_LOF	MSI-H	NA	NA	NA	NA	NA	413	1	NA	NA	NA	NA	NA	NA	NA	NA	NA	NA	NA	NA	NA	NA	NA	NA	NA	NA	NA	NA	NA	NA	NA	NA	NA	NA	NA	NA	NA	NA	NA	NA
COADREAD	TCGA-EO-A3AZ	TCGA-EO-A3AZ-01	KMT2D_WT	MSI-H	NA	NA	NA	NA	NA	297	11	NA	NA	NA	NA	NA	NA	NA	NA	NA	NA	NA	NA	NA	NA	NA	NA	NA	NA	NA	NA	NA	NA	NA	NA	NA	NA	NA	NA	NA	NA	NA	NA
COADREAD	TCGA-EO-A3KX	TCGA-EO-A3KX-01	KMT2D_WT	MSI-H	NA	NA	NA	NA	NA	955	0	NA	NA	NA	NA	NA	NA	NA	NA	NA	NA	NA	NA	NA	NA	NA	NA	NA	NA	NA	NA	NA	NA	NA	NA	NA	NA	NA	NA	NA	NA	NA	NA
COADREAD	TCGA-EY-A1GQ	TCGA-EY-A1GQ-01	KMT2D_LOF	MSI-H	NA	NA	NA	NA	NA	119	1	NA	NA	NA	NA	NA	NA	NA	NA	NA	NA	NA	NA	NA	NA	NA	NA	NA	NA	NA	NA	NA	NA	NA	NA	NA	NA	NA	NA	NA	NA	NA	NA
COADREAD	TCGA-EY-A2OM	TCGA-EY-A2OM-01	KMT2D_LOF	MSI-H	NA	NA	NA	NA	NA	107	0	NA	NA	NA	NA	NA	NA	NA	NA	NA	NA	NA	NA	NA	NA	NA	NA	NA	NA	NA	NA	NA	NA	NA	NA	NA	NA	NA	NA	NA	NA	NA	NA
COADREAD	TCGA-EY-A2OP	TCGA-EY-A2OP-01	KMT2D_LOF	MSI-H	NA	NA	NA	NA	NA	226	5	NA	NA	NA	NA	NA	NA	NA	NA	NA	NA	NA	NA	NA	NA	NA	NA	NA	NA	NA	NA	NA	NA	NA	NA	NA	NA	NA	NA	NA	NA	NA	NA
COADREAD	TCGA-EY-A548	TCGA-EY-A548-01	KMT2D_LOF	MSI-H	NA	NA	NA	NA	NA	180	0	NA	NA	NA	NA	NA	NA	NA	NA	NA	NA	NA	NA	NA	NA	NA	NA	NA	NA	NA	NA	NA	NA	NA	NA	NA	NA	NA	NA	NA	NA	NA	NA
COADREAD	TCGA-EY-A5W2	TCGA-EY-A5W2-01	KMT2D_WT	MSI-H	NA	NA	NA	NA	NA	287	1	NA	NA	NA	NA	NA	NA	NA	NA	NA	NA	NA	NA	NA	NA	NA	NA	NA	NA	NA	NA	NA	NA	NA	NA	NA	NA	NA	NA	NA	NA	NA	NA
COADREAD	TCGA-FI-A2D4	TCGA-FI-A2D4-01	KMT2D_LOF	MSI-H	NA	NA	NA	NA	NA	102	3	NA	NA	NA	NA	NA	NA	NA	NA	NA	NA	NA	NA	NA	NA	NA	NA	NA	NA	NA	NA	NA	NA	NA	NA	NA	NA	NA	NA	NA	NA	NA	NA
COADREAD	TCGA-PG-A917	TCGA-PG-A917-01	KMT2D_LOF	MSI-H	NA	NA	NA	NA	NA	316	8	NA	NA	NA	NA	NA	NA	NA	NA	NA	NA	NA	NA	NA	NA	NA	NA	NA	NA	NA	NA	NA	NA	NA	NA	NA	NA	NA	NA	NA	NA	NA	NA
