## Supplemental Tables for "Mapping *in silico* genetic networks of the *KMT2D* tumour suppressor gene to uncover novel functional associations and cancer cell vulnerabilities": Supplemental_Table_S12_DepMap_match_TCGA_type.xlsx

### Sheet: Supplemental_Table_S6_DepMap_ma
disease	disease_subtype	TCGA_type
Bile Duct Cancer	Cholangiocarcinoma, intrahepatic	CHOL
Bile Duct Cancer	Cholangiocarcinoma, extrahepatic	CHOL
Bladder Cancer	Transitional Cell Carcinoma	BLCA
Bladder Cancer	Carcinoma	BLCA
Bladder Cancer	Squamous Cell Carcinoma	BLCA
Bladder Cancer	NA	BLCA
Brain Cancer	Glioblastoma	GBM
Brain Cancer	Medulloblastoma	MED
Brain Cancer	Oligodendroglioma	LGG
Breast Cancer	Carcinoma	BRCA
Breast Cancer	Breast Ductal Carcinoma	BRCA
Breast Cancer	Adenocarcinoma	BRCA
Cervical Cancer	Squamous Cell Carcinoma	CESC
Colon/Colorectal Cancer	Adenocarcinoma	COAD/READ
Colon/Colorectal Cancer	Colon Adenocarcinoma	COAD/READ
Colon/Colorectal Cancer	Colon Carcinoma	COAD/READ
Endometrial/Uterine Cancer	Endometrial Adenocarcinoma	UCEC
Endometrial/Uterine Cancer	Uterine/Endometrial Adenocarcinoma	UCEC
Endometrial/Uterine Cancer	Endometrial Carcinoma	UCEC
Endometrial/Uterine Cancer	Adenosquamous Carcinoma	UCS
Endometrial/Uterine Cancer	Clear Cell Carcinoma	UCS
Endometrial/Uterine Cancer	Mullerian Carcinoma	UCS
Endometrial/Uterine Cancer	Squamous Cell Carcinoma	UCS
Esophageal Cancer	Squamous Cell Carcinoma	ESCA
Esophageal Cancer	Adenocarcinoma	ESCA
Eye Cancer	Uveal Melanoma	UVM
Gastric Cancer	Adenocarcinoma	STAD
Gastric Cancer	Adenocarcinoma, tubular	STAD
Gastric Cancer	Adenocarcinoma, mucinous	STAD
Gastric Cancer	Adenocarcinoma, signet ring cell	STAD
Head and Neck Cancer	Squamous Cell Carcinoma, oral	HNSC
Head and Neck Cancer	Squamous Cell Carcinoma	HNSC
Head and Neck Cancer	Squamous Cell Carcinoma, tongue	HNSC
Head and Neck Cancer	Squamous Cell Carcinoma, buccal mucosa	HNSC
Head and Neck Cancer	Squamous Cell Carcinoma, laryngeal	HNSC
Head and Neck Cancer	Squamous Cell Carcinoma, basaloid	HNSC
Head and Neck Cancer	Squamous Cell Carcinoma, hypopharyngeal	HNSC
Head and Neck Cancer	Squamous Cell Carcinoma, pharynx	HNSC
Head and Neck Cancer	Squamous Cell Carcinoma, salivary gland	HNSC
Kidney Cancer	Renal Cell Carcinoma	KIRP
Kidney Cancer	Renal Carcinoma, clear cell	KIRC
Leukemia	Acute Myelogenous Leukemia (AML)	LAML
Leukemia	Acute Myelogenous Leukemia (AML), M5 (Eosinophilic/Monocytic)	LAML
Leukemia	Acute Myelogenous Leukemia (AML), M6 (Erythroleukemia)	LAML
Leukemia	Acute Myelogenous Leukemia (AML), M2 (Myeloblastic)	LAML
Leukemia	Acute Myelogenous Leukemia (AML), M4 (Myelomonocytic)	LAML
Leukemia	Acute Myelogenous Leukemia (AML), M3 (Promyelocytic)	LAML
Liver Cancer	Hepatocellular Carcinoma	LIHC
Liver Cancer	Hepatocellular Carcinoma, HBs-antigen carrier	LIHC
Lung Cancer	Non-Small Cell Lung Cancer (NSCLC), Adenocarcinoma	LUAD
Lung Cancer	Non-Small Cell Lung Cancer (NSCLC), Squamous Cell Carcinoma	LUSC
Lung Cancer	Small Cell Lung Cancer (SCLC)	SCLC
Lymphoma	Diffuse Large B-cell Lymphoma (DLBCL)	NHL_B
Lymphoma	B-cell, Non-Hodgkins, Burkitts	NHL_B
Lymphoma	B-cell, Hodgkins	NHL_B
Lymphoma	B-cell, Non-Hodgkins	NHL_B
Lymphoma	B-cell, unspecified	NHL_B
Ovarian Cancer	Adenocarcinoma, high grade serous	OV
Ovarian Cancer	Cystadenocarcinoma	OV
Ovarian Cancer	Cystadenocarcinoma, mucinous	OV
Ovarian Cancer	Adenocarcinoma, low grade serous	OV
Pancreatic Cancer	Ductal Adenocarcinoma, exocrine	PAAD
Prostate Cancer	Adenocarcinoma	PRAD
Sarcoma	Rhabdomyosarcoma, alveolar	SARC
Sarcoma	Synovial	SARC
Sarcoma	Rhabdomyosarcoma, embryonal	SARC
Sarcoma	Leiomyosarcoma	SARC
Sarcoma	Rhabdomyosarcoma	SARC
Sarcoma	Epithelioid	SARC
Sarcoma	Fibrosarcoma	SARC
Sarcoma	Malignant Fibrous Histiocytoma	SARC
Sarcoma	Thyroid Sarcoma	SARC
Sarcoma	Undifferentiated	SARC
Skin Cancer	Melanoma	SKCM
Skin Cancer	Melanoma, amelanotic	SKCM
